# The SEEL Motif and Members of the MYB-related REVEILLE Transcription Factor Family are Important for the Expression of *LORELEI* in the Synergid Cells of the Arabidopsis Female Gametophyte

**DOI:** 10.1101/2021.08.17.456723

**Authors:** Jennifer A. Noble, Alex Seddon, Sahra Uygun, Ashley Bright, Steven E. Smith, Shin-han Shiu, Ravishankar Palanivelu

## Abstract

Synergid cells in the micropylar end of the female gametophyte are required for critical cell-cell signaling interactions between the pollen tube and the ovule that precede double fertilization and seed formation in flowering plants. *LORELEI* (*LRE*) encodes a GPI-anchored protein that is expressed primarily in the synergid cells, and together with FERONIA, a receptor-like kinase, it controls pollen tube reception by the receptive synergid cell. Still, how *LRE* expression is controlled in synergid cells remains poorly characterized. We identified candidate *cis*-regulatory elements enriched in *LRE* and other synergid cell-expressed genes. One of the candidate motifs (‘*TAATATCT*’) in the *LRE* promoter was an uncharacterized variant of the Evening Element motif that we named as the Short Evening Element-like (SEEL) motif. Deletion or point mutations in the SEEL motif of the *LRE* promoter resulted in decreased reporter expression in synergid cells, demonstrating that the SEEL motif is important for expression of *LRE* in synergid cells. Additionally, we found that *LRE* expression is decreased in the loss of function mutants of REVEILLE (RVE) transcription factors, which are clock genes known to bind the SEEL and other closely related motifs. We propose that RVE transcription factors regulate *LRE* expression in synergid cells by binding to the SEEL motif in the *LRE* promoter. Identification of a *cis*-regulatory element and transcription factors involved in the expression of *LRE* will serve as a foundation to characterize the gene regulatory networks in synergid cells and investigate the potential connection between circadian rhythm and fertilization.

**One sentence summary:** A newly identified SEEL motif in the promoter of *LORELEI* and at least three members of the REVEILLE transcription factor family are important for *LORELEI* expression in synergid cells of the Arabidopsis female gametophyte.
