## Supplementary Dataset 1 for "The SEEL Motif and Members of the MYB-related REVEILLE Transcription Factor Family are Important for the Expression of *LORELEI* in the Synergid Cells of the Arabidopsis Female Gametophyte"

### Sheet: Supplementary Dataset 1 Legend
Supplementary Dataset 1. Mapping known cis-regulatory elements to LORELEI and its paralogs. A working database was created from two motif sets. The first motif set includes 355 Position frequency matrices (PFMs) of Arabidopsis Transcription Factors (TFs) obtained from the Cis-BP database (Weirauch et al. 2014). The PFMs were converted to position weight matrices (PWMs) with the MotifTools program…

### Sheet: Motifs in LLG Promoters
Gene	mapping_p_value	motif seq_start	motif seq_stop	Relative to TSS	Location	#gene w/ motif	Found in # paralogs	LLG gene-specific (if applicable)	Putative TF predicted to bind the motif
LLG1	0.000167847	33	41	-967	Distant_P	1	3		AT1G28420-D-Homeodomain,AT5G44180-I-Homeodomain
LLG1	0.000610352	47	54	-953	Distant_P	1	4		AT3G21175-D-GATA,AT4G24470-I-GATA
LLG1	0.000549316	83	90	-917	Distant_P	1	4		AT3G21175-D-GATA,AT4G24470-I-GATA
LLG1	0.000595093	97	105	-903	Distant_P	1	4		AT4G21895-I-AT hook,AT5G62260-I-AT hook
LLG1	3.91006e-05	133	143	-867	Distant_P	1	2		AT1G68670-D-Myb/SANT,AT3G25790-I-Myb/SANT
LLG1	0.000488281	167	174	-833	Distant_P	1	4		AT3G21175-D-GATA,AT4G24470-I-GATA
LLG1	0.000366211	168	175	-832	Distant_P	1	2		AT1G51600-D-GATA,AT4G24470-I-GATA
LLG1	0.0012207	177	184	-823	Distant_P	1	4		AT5G60200-D-Dof
LLG1	3.05176e-05	191	199	-809	Distant_P	1	2		AT1G01720-I-NAC/NAM,AT1G52880-I-NAC/NAM,AT1G52890-I-NAC/NAM,AT1G61110-D-NAC/NAM,AT1G77450-I-NAC/NAM,AT3G04070-I-NAC/NAM,AT3G15500-I-NAC/NAM,AT3G15510-I-NAC/NAM,AT4G27410-I-NAC/NAM,AT5G08790-I-NAC/NAM,AT5G63790-I-NAC/NAM
LLG1	6.10352e-05	241	248	-759	Distant_P	1	4		AT1G55520-I-TBP,AT3G13445-I-TBP
LLG1	0.000427246	241	248	-759	Distant_P	1	4		AT1G55520-I-TBP,AT3G13445-I-TBP
LLG1	0.000427246	242	249	-758	Distant_P	1	4		AT1G55520-I-TBP,AT3G13445-I-TBP
LLG1	0.000488281	255	262	-745	Distant_P	1	4		AT2G37590-D-Dof
LLG1	0.000183105	287	294	-713	Distant_P	1	4		AT1G55520-I-TBP,AT3G13445-I-TBP
LLG1	0.000549316	287	294	-713	Distant_P	1	4		AT1G55520-I-TBP,AT3G13445-I-TBP
LLG1	6.10352e-05	351	358	-649	Distant_P	1	2		AT1G02030-I-C2H2 ZF,AT2G45120-I-C2H2 ZF,AT3G19580-D-C2H2 ZF,AT3G49930-I-C2H2 ZF,AT3G60580-I-C2H2 ZF,AT5G04340-I-C2H2 ZF,AT5G43170-I-C2H2 ZF
LLG1	6.10352e-05	351	358	-649	Distant_P	1	3		AT1G27730-D-C2H2 ZF,AT3G49930-I-C2H2 ZF,AT3G60580-I-C2H2 ZF,AT5G04340-I-C2H2 ZF,AT5G43170-I-C2H2 ZF
LLG1	6.10352e-05	351	358	-649	Distant_P	1	3		AT2G28710-I-C2H2 ZF,AT2G37430-I-C2H2 ZF,AT3G46070-I-C2H2 ZF,AT3G46080-I-C2H2 ZF,AT3G53600-D-C2H2 ZF
LLG1	0.00012207	351	358	-649	Distant_P	1	4		AT2G28710-I-C2H2 ZF,AT2G37430-I-C2H2 ZF,AT3G46070-I-C2H2 ZF,AT3G46080-I-C2H2 ZF,AT5G04390-D-C2H2 ZF
LLG1	6.10352e-05	351	358	-649	Distant_P	1	3		AT2G45120-I-C2H2 ZF,AT3G49930-I-C2H2 ZF,AT3G60580-I-C2H2 ZF,AT5G04340-I-C2H2 ZF,AT5G43170-I-C2H2 ZF,AT5G67450-D-C2H2 ZF
LLG1	0.000183105	351	358	-649	Distant_P	1	2		AT5G06070-D-C2H2 ZF
LLG1	6.10352e-05	351	358	-649	Distant_P	1	4		AT5G59820-D-C2H2 ZF
LLG1	0.000183105	377	384	-623	Distant_P	1	4		AT1G55520-I-TBP,AT3G13445-I-TBP
LLG1	0.000335693	386	394	-614	Distant_P	1	4		AT1G19485-I-AT hook,AT1G48610-I-AT hook
LLG1	0.000289917	402	410	-598	Distant_P	1	3		AT3G21270-D-Dof
LLG1	9.15527e-05	402	410	-598	Distant_P	1	2		AT3G45610-D-Dof
LLG1	0.00170898	403	410	-597	Distant_P	1	4		AT5G60200-D-Dof
LLG1	1.52588e-05	410	418	-590	Distant_P	1	2		AT1G20700-I-Homeodomain,AT1G20710-I-Homeodomain
LLG1	6.10352e-05	424	432	-576	Distant_P	1	4		AT1G19485-I-AT hook,AT1G48610-I-AT hook
LLG1	0.00012207	446	453	-554	Distant_P	1	4		AT2G37590-D-Dof
LLG1	0.00146484	490	497	-510	Distant_P	1	4		AT5G60200-D-Dof
LLG1	0.000305176	500	507	-500	Distant_P	1	4		AT1G55520-I-TBP,AT3G13445-I-TBP
LLG1	1.52588e-05	410	418	-590	Distant_P	1	1	LLG1	AT4G35550-D-Homeodomain
LLG1	4.76837e-06	498	508	-502	Distant_P	1	1	LLG1	AT1G19485-I-AT hook,AT1G48610-I-AT hook,AT4G17950-D-AT hook
LLG1	1.52588e-05	1025	1033	25	Gene_body	1	4		AT4G21895-I-AT hook,AT5G62260-I-AT hook
LLG1	1.52588e-05	1029	1037	29	Gene_body	1	3		AT2G21060-D-CSD,AT4G38680-I-CSD
LLG1	1.52588e-05	1031	1039	31	Gene_body	1	4		AT4G21895-I-AT hook,AT5G62260-I-AT hook
LLG1	1.52588e-05	1038	1046	38	Gene_body	1	4		AT1G55520-I-TBP,AT3G13445-I-TBP
LLG1	0.000183105	1040	1047	40	Gene_body	1	4		AT1G55520-I-TBP,AT3G13445-I-TBP
LLG1	0.000305176	1043	1050	43	Gene_body	1	4		AT1G55520-I-TBP,AT3G13445-I-TBP
LLG1	0.000473022	1047	1055	47	Gene_body	1	4		AT1G19485-I-AT hook,AT1G48610-I-AT hook
LLG1	0.000671387	1117	1124	117	Gene_body	1	4		AT3G21175-D-GATA,AT4G24470-I-GATA
LLG1	0.000244141	1295	1302	295	Gene_body	1	4		AT3G21175-D-GATA,AT4G24470-I-GATA
LLG1	0.000167847	1310	1318	310	Gene_body	1	4		AT1G19485-I-AT hook,AT1G48610-I-AT hook
LLG1	0.000915527	1318	1325	318	Gene_body	1	4		AT5G60200-D-Dof
LLG1	0.000427246	1331	1338	331	Gene_body	1	2		AT1G51600-D-GATA,AT4G24470-I-GATA
LLG1	0.000244141	1332	1339	332	Gene_body	1	4		AT3G21175-D-GATA,AT4G24470-I-GATA
LLG1	0.000167847	1359	1367	359	Gene_body	1	3		AT1G28420-D-Homeodomain,AT5G44180-I-Homeodomain
LLG1	6.10352e-05	1389	1396	389	Gene_body	1	4		AT2G37590-D-Dof
LLG1	0.000732422	1425	1432	425	Gene_body	1	4		AT2G37590-D-Dof
LLG1	0.000259399	1427	1435	427	Gene_body	1	4		AT4G21895-I-AT hook,AT5G62260-I-AT hook
LLG1	0.000183105	1437	1444	437	Gene_body	1	4		AT1G55520-I-TBP,AT3G13445-I-TBP
LLG1	0.000366211	1440	1447	440	Gene_body	1	4		AT1G55520-I-TBP,AT3G13445-I-TBP
LLG1	6.10352e-05	1522	1529	522	Gene_body	1	4		AT1G55520-I-TBP,AT3G13445-I-TBP
LLG1	0.000427246	1522	1529	522	Gene_body	1	4		AT1G55520-I-TBP,AT3G13445-I-TBP
LLG1	0.000366211	1523	1530	523	Gene_body	1	4		AT1G55520-I-TBP,AT3G13445-I-TBP
LLG1	6.10352e-05	1543	1550	543	Gene_body	1	4		AT1G55520-I-TBP,AT3G13445-I-TBP
LLG1	0.000427246	1543	1550	543	Gene_body	1	4		AT1G55520-I-TBP,AT3G13445-I-TBP
LLG1	0.000427246	1544	1551	544	Gene_body	1	4		AT1G55520-I-TBP,AT3G13445-I-TBP
LLG1	3.05176e-05	1544	1552	544	Gene_body	1	4		AT4G21895-I-AT hook,AT5G62260-I-AT hook
LLG1	0.000564575	1627	1635	627	Gene_body	1	4		AT4G21895-I-AT hook,AT5G62260-I-AT hook
LLG1	4.57764e-05	1674	1682	674	Gene_body	1	3		AT1G25560-D-AP2
LLG1	0.000305176	1699	1706	699	Gene_body	1	4		AT5G60200-D-Dof
LLG1	9.15527e-05	1736	1744	736	Gene_body	1	3		AT3G21270-D-Dof
LLG1	0.000534058	1736	1744	736	Gene_body	1	2		AT3G45610-D-Dof
LLG1	0.000366211	1736	1744	736	Gene_body	1	4		AT5G62940-D-Dof
LLG1	0.000244141	1737	1744	737	Gene_body	1	4		AT5G60200-D-Dof
LLG1	0.000244141	1762	1769	762	Gene_body	1	4		AT1G55520-I-TBP,AT3G13445-I-TBP
LLG1	0.000305176	1762	1769	762	Gene_body	1	4		AT1G55520-I-TBP,AT3G13445-I-TBP
LLG1	0.000427246	1763	1770	763	Gene_body	1	4		AT1G55520-I-TBP,AT3G13445-I-TBP
LLG1	0.000488281	1900	1907	900	Gene_body	1	4		AT5G60200-D-Dof
LLG1	0.000305176	2028	2035	1028	Gene_body	1	4		AT2G37590-D-Dof
LLG1	0.000259399	2028	2036	1028	Gene_body	1	4		AT5G62940-D-Dof
LLG1	0.000305176	2029	2036	1029	Gene_body	1	4		AT5G60200-D-Dof
LLG1	0.000274658	2051	2059	1051	Gene_body	1	4		AT4G21895-I-AT hook,AT5G62260-I-AT hook
LLG1	0.000610352	2053	2060	1053	Gene_body	1	4		AT5G60200-D-Dof
LLG1	6.48499e-05	2077	2087	1077	Gene_body	1	2		AT2G28340-I-GATA,AT2G45050-I-GATA,AT4G34680-D-GATA,AT5G25830-I-GATA,AT5G66320-I-GATA
LLG1	4.57764e-05	2078	2087	1078	Gene_body	1	2		AT2G28340-I-GATA,AT2G45050-I-GATA,AT3G54810-D-GATA,AT5G25830-I-GATA,AT5G66320-I-GATA
LLG1	2.28882e-05	2078	2087	1078	Gene_body	1	2		AT4G24470-I-GATA
LLG1	0.000213623	2110	2118	1110	Gene_body	1	4		AT4G21895-I-AT hook,AT5G62260-I-AT hook
LLG1	0.000793457	2153	2160	1153	Gene_body	1	4		AT2G37590-D-Dof
LLG1	0.000137329	2153	2161	1153	Gene_body	1	3		AT3G21270-D-Dof
LLG1	0.000137329	2153	2161	1153	Gene_body	1	4		AT5G62940-D-Dof
LLG1	6.10352e-05	2154	2161	1154	Gene_body	1	4		AT5G60200-D-Dof
LLG1	0.000488281	2159	2166	1159	Gene_body	1	3		AT2G26580-D-Sox,AT4G00180-I-Sox
LLG1	0.000488281	2167	2174	1167	Gene_body	1	4		AT5G60200-D-Dof
LLG1	0.000259399	2198	2206	1198	Gene_body	1	4		AT1G19485-I-AT hook,AT1G48610-I-AT hook
LLG1	0.000305176	2205	2212	1205	Gene_body	1	4		AT1G19485-I-AT hook,AT1G48610-I-AT hook
LLG1	0.000610352	2207	2215	1207	Gene_body	1	4		AT1G19485-I-AT hook,AT1G48610-I-AT hook
LLG1	0.000259399	2272	2280	1272	Gene_body	1	4		AT4G21895-I-AT hook,AT5G62260-I-AT hook
LLG1	4.57764e-05	2314	2322	1314	Gene_body	1	4		AT1G19485-I-AT hook,AT1G48610-I-AT hook
LLG1	0.000274658	2315	2323	1315	Gene_body	1	4		AT1G19485-I-AT hook,AT1G48610-I-AT hook
LLG1	6.10352e-05	2367	2374	1367	Gene_body	1	4		AT1G55520-I-TBP,AT3G13445-I-TBP
LLG1	0.000183105	2370	2377	1370	Gene_body	1	4		AT1G55520-I-TBP,AT3G13445-I-TBP
LLG1	0.00050354	2387	2395	1387	Gene_body	1	4		AT4G21895-I-AT hook,AT5G62260-I-AT hook
LLG1	6.67572e-06	1042	1052	42	Gene_body	1	1	LLG1	AT1G19485-I-AT hook,AT1G48610-I-AT hook,AT4G17950-D-AT hook
LLG1	1.52588e-05	1117	1125	117	Gene_body	1	1	LLG1	AT1G08010-D-GATA,AT2G28340-I-GATA,AT2G45050-I-GATA,AT5G25830-I-GATA,AT5G66320-I-GATA
LLG1	6.10352e-05	1236	1245	236	Gene_body	1	1	LLG1	AT2G27050-D-EIN3,AT5G21120-I-EIN3,AT5G65100-I-EIN3
LLG1	1.90735e-06	1521	1531	521	Gene_body	1	1	LLG1	AT1G26310-I-MADS box,AT1G71692-I-MADS box,AT2G03710-D-MADS box,AT2G42830-I-MADS box,AT2G45650-I-MADS box,AT2G45660-I-MADS box,AT3G02310-I-MADS box,AT3G57390-I-MADS box,AT3G61120-I-MADS box,AT4G09960-I-MADS box,AT4G11880-I-MADS box,AT4G22950-I-MADS box,AT5G10140-I-MADS box,AT5G60910-I-MADS box,AT5G62165-I-MADS box
LLG1	0.00012207	1661	1669	661	Gene_body	1	1	LLG1	AT1G18860-I-WRKY,AT1G29280-I-WRKY,AT1G29860-I-WRKY,AT1G55600-I-WRKY,AT1G62300-I-WRKY,AT1G64000-I-WRKY,AT1G66560-I-WRKY,AT1G68150-I-WRKY,AT1G69810-I-WRKY,AT1G80590-I-WRKY,AT1G80840-D-WRKY,AT2G21900-I-WRKY,AT2G34830-I-WRKY,AT2G40740-I-WRKY,AT2G44745-I-WRKY,AT2G46400-I-WRKY,AT3G01970-I-WRKY,AT3G04670-I-WRKY,AT3G32090-I-WRKY,AT3G58710-I-WRKY,AT3G62340-I-WRKY,AT4G04450-I-WRKY,AT4G18170-I-WRKY,AT4G2207…
LLG1	1.52588e-05	1931	1939	931	Gene_body	1	1	LLG1	AT1G76420-I-NAC/NAM,AT2G24430-I-NAC/NAM,AT3G04060-I-NAC/NAM,AT3G15170-I-NAC/NAM,AT3G18400-I-NAC/NAM,AT3G29035-I-NAC/NAM,AT5G07680-D-NAC/NAM,AT5G18270-I-NAC/NAM,AT5G53950-I-NAC/NAM
LLG1	1.52588e-05	2074	2082	1074	Gene_body	1	1	LLG1	AT2G06200-D-WRC
LLG1	3.43323e-05	2147	2156	1147	Gene_body	1	1	LLG1	AT1G18860-I-WRKY,AT1G29280-I-WRKY,AT1G29860-I-WRKY,AT1G55600-I-WRKY,AT1G62300-I-WRKY,AT1G64000-I-WRKY,AT1G66550-I-WRKY,AT1G66560-I-WRKY,AT1G68150-I-WRKY,AT1G69810-I-WRKY,AT1G80590-I-WRKY,AT2G21900-I-WRKY,AT2G34830-I-WRKY,AT2G40740-I-WRKY,AT2G40750-I-WRKY,AT2G44745-I-WRKY,AT2G46400-I-WRKY,AT3G01970-I-WRKY,AT3G04670-I-WRKY,AT3G56400-I-WRKY,AT3G58710-I-WRKY,AT3G62340-I-WRKY,AT4G04450-I-WRKY,AT4G1107…
LLG1	4.57764e-05	2148	2156	1148	Gene_body	1	1	LLG1	AT1G13960-I-WRKY,AT2G03340-I-WRKY,AT2G37260-I-WRKY,AT3G01080-I-WRKY,AT4G12020-I-WRKY,AT4G26440-I-WRKY,AT4G26640-I-WRKY,AT4G30935-I-WRKY,AT5G07100-I-WRKY,AT5G56270-D-WRKY
LLG1	6.86646e-05	2153	2162	1153	Gene_body	1	1	LLG1	AT4G38000-D-Dof
LLG1	0.000209808	2158	2168	1158	Gene_body	1	1	LLG1	AT1G16530-I-LOB,AT2G30130-I-LOB
LLG1	0.00012207	503	510	-497	Proximal_P	1	4		AT1G55520-I-TBP,AT3G13445-I-TBP
LLG1	3.05176e-05	520	528	-480	Proximal_P	1	3		AT2G21060-D-CSD,AT4G38680-I-CSD
LLG1	1.52588e-05	522	530	-478	Proximal_P	1	4		AT4G21895-I-AT hook,AT5G62260-I-AT hook
LLG1	0.000732422	538	545	-462	Proximal_P	1	4		AT2G37590-D-Dof
LLG1	1.52588e-05	547	555	-453	Proximal_P	1	2		AT2G20110-D-CxC
LLG1	6.10352e-05	547	555	-453	Proximal_P	1	2		AT2G20110-D-CxC
LLG1	0.000244141	552	559	-448	Proximal_P	1	4		AT1G19485-I-AT hook,AT1G48610-I-AT hook
LLG1	0.000305176	559	566	-441	Proximal_P	1	2		AT1G02030-I-C2H2 ZF,AT2G45120-I-C2H2 ZF,AT3G19580-D-C2H2 ZF,AT3G49930-I-C2H2 ZF,AT3G60580-I-C2H2 ZF,AT5G04340-I-C2H2 ZF,AT5G43170-I-C2H2 ZF
LLG1	0.000549316	559	566	-441	Proximal_P	1	3		AT1G27730-D-C2H2 ZF,AT3G49930-I-C2H2 ZF,AT3G60580-I-C2H2 ZF,AT5G04340-I-C2H2 ZF,AT5G43170-I-C2H2 ZF
LLG1	0.000549316	559	566	-441	Proximal_P	1	3		AT2G28710-I-C2H2 ZF,AT2G37430-I-C2H2 ZF,AT3G46070-I-C2H2 ZF,AT3G46080-I-C2H2 ZF,AT3G53600-D-C2H2 ZF
LLG1	0.000549316	559	566	-441	Proximal_P	1	4		AT2G28710-I-C2H2 ZF,AT2G37430-I-C2H2 ZF,AT3G46070-I-C2H2 ZF,AT3G46080-I-C2H2 ZF,AT5G04390-D-C2H2 ZF
LLG1	0.000549316	559	566	-441	Proximal_P	1	4		AT5G59820-D-C2H2 ZF
LLG1	4.57764e-05	740	748	-260	Proximal_P	1	3		AT2G21060-D-CSD,AT4G38680-I-CSD
LLG1	6.10352e-05	749	757	-251	Proximal_P	1	3		AT2G21060-D-CSD,AT4G38680-I-CSD
LLG1	0.000305176	763	770	-237	Proximal_P	1	4		AT1G19485-I-AT hook,AT1G48610-I-AT hook
LLG1	1.52588e-05	820	828	-180	Proximal_P	1	4		AT4G21895-I-AT hook,AT5G62260-I-AT hook
LLG1	1.52588e-05	875	883	-125	Proximal_P	1	4		AT4G21895-I-AT hook,AT5G62260-I-AT hook
LLG1	0.000610352	901	909	-99	Proximal_P	1	3		AT3G21270-D-Dof
LLG1	0.0012207	901	908	-99	Proximal_P	1	4		AT5G60200-D-Dof
LLG1	0.000259399	901	909	-99	Proximal_P	1	4		AT5G62940-D-Dof
LLG1	0.000915527	902	909	-98	Proximal_P	1	4		AT2G37590-D-Dof
LLG1	0.0012207	912	919	-88	Proximal_P	1	4		AT5G60200-D-Dof
LLG1	0.000740051	971	980	-29	Proximal_P	1	4		AT1G19485-I-AT hook,AT1G48610-I-AT hook
LLG1	0.000179291	976	985	-24	Proximal_P	1	4		AT1G19485-I-AT hook,AT1G48610-I-AT hook
LLG1	2.67029e-05	922	932	-78	Proximal_P	1	1	LLG1	AT1G03800-I-AP2,AT1G24590-I-AP2,AT1G28360-I-AP2,AT1G53170-D-AP2,AT4G34410-I-AP2,AT5G13910-I-AP2,AT5G18560-I-AP2,AT5G44210-I-AP2,AT5G64750-I-AP2
LLG1	4.00543e-05	922	932	-78	Proximal_P	1	1	LLG1	AT1G22190-I-AP2,AT1G36060-I-AP2,AT1G64380-I-AP2,AT1G71130-I-AP2,AT1G78080-D-AP2,AT2G20880-I-AP2,AT2G22200-I-AP2,AT2G40220-I-AP2,AT3G57600-I-AP2,AT3G61630-I-AP2,AT4G13620-I-AP2,AT4G28140-I-AP2,AT4G39780-I-AP2,AT5G65130-I-AP2
LLG1	2.86102e-05	922	932	-78	Proximal_P	1	1	LLG1	AT1G24590-I-AP2,AT1G28360-I-AP2,AT3G20310-D-AP2,AT4G34410-I-AP2,AT5G44210-I-AP2,AT5G61590-I-AP2,AT5G64750-I-AP2
LLG1	1.52588e-05	923	932	-77	Proximal_P	1	1	LLG1	AT1G19210-I-AP2,AT1G74930-D-AP2,AT4G31060-I-AP2,AT5G21960-I-AP2
LLG1	7.62939e-05	924	932	-76	Proximal_P	1	1	LLG1	AT1G04370-I-AP2,AT2G44840-D-AP2,AT3G23220-I-AP2,AT4G34410-I-AP2,AT5G61590-I-AP2,AT5G61890-I-AP2
LLG1	4.57764e-05	924	932	-76	Proximal_P	1	1	LLG1	AT2G31230-D-AP2,AT3G23220-I-AP2,AT4G18450-I-AP2
LLG2	0.000549316	132	139	-868	Distant_P	2	2		AT1G51600-D-GATA,AT4G24470-I-GATA
LLG2	0.000854492	200	207	-800	Distant_P	2	4		AT5G60200-D-Dof
LLG2	6.10352e-05	205	213	-795	Distant_P	2	2		AT1G20700-I-Homeodomain,AT1G20710-I-Homeodomain
LLG2	6.10352e-05	226	234	-774	Distant_P	2	3		AT1G25560-D-AP2
LLG2	0.000305176	261	268	-739	Distant_P	2	2		AT1G02030-I-C2H2 ZF,AT2G45120-I-C2H2 ZF,AT3G19580-D-C2H2 ZF,AT3G49930-I-C2H2 ZF,AT3G60580-I-C2H2 ZF,AT5G04340-I-C2H2 ZF,AT5G43170-I-C2H2 ZF
LLG2	0.000549316	261	268	-739	Distant_P	2	3		AT1G27730-D-C2H2 ZF,AT3G49930-I-C2H2 ZF,AT3G60580-I-C2H2 ZF,AT5G04340-I-C2H2 ZF,AT5G43170-I-C2H2 ZF
LLG2	0.000549316	261	268	-739	Distant_P	2	3		AT2G28710-I-C2H2 ZF,AT2G37430-I-C2H2 ZF,AT3G46070-I-C2H2 ZF,AT3G46080-I-C2H2 ZF,AT3G53600-D-C2H2 ZF
LLG2	0.000549316	261	268	-739	Distant_P	2	4		AT2G28710-I-C2H2 ZF,AT2G37430-I-C2H2 ZF,AT3G46070-I-C2H2 ZF,AT3G46080-I-C2H2 ZF,AT5G04390-D-C2H2 ZF
LLG2	0.000549316	261	268	-739	Distant_P	2	4		AT5G59820-D-C2H2 ZF
LLG2	0.000671387	376	383	-624	Distant_P	2	4		AT2G37590-D-Dof
LLG2	4.57764e-05	378	386	-622	Distant_P	2	3		AT2G21060-D-CSD,AT4G38680-I-CSD
LLG2	3.05176e-05	394	402	-606	Distant_P	2	3		AT1G25560-D-AP2
LLG2	1.52588e-05	394	402	-606	Distant_P	1	2		AT3G25730-D-AP2,B3
LLG2	3.05176e-05	394	402	-606	Distant_P	1	2		AT3G25730-D-AP2,B3
LLG2	0.000793457	437	444	-563	Distant_P	2	4		AT2G37590-D-Dof
LLG2	3.14713e-05	494	504	-506	Distant_P	2	2		AT1G68670-D-Myb/SANT,AT3G25790-I-Myb/SANT
LLG2	6.10352e-05	205	213	-795	Distant_P	1	1	LLG2	AT2G22800-I-Homeodomain,AT3G60390-D-Homeodomain,AT4G16780-I-Homeodomain,AT4G37790-I-Homeodomain,AT5G06710-I-Homeodomain,AT5G47370-I-Homeodomain
LLG2	4.1008e-05	218	228	-782	Distant_P	1	1	LLG2	AT1G79430-I-Myb/SANT,AT3G12730-I-Myb/SANT,AT3G24120-D-Myb/SANT,AT4G13640-I-Myb/SANT
LLG2	0.000125885	218	227	-782	Distant_P	1	1	LLG2	AT3G04030-D-Myb/SANT
LLG2	3.05176e-05	226	234	-774	Distant_P	1	1	LLG2	AT1G68840-D-AP2
LLG2	2.28882e-05	493	503	-507	Distant_P	1	1	LLG2	AT3G13040-D-Myb/SANT
LLG2	1.43051e-05	494	504	-506	Distant_P	1	1	LLG2	AT1G25550-D-Myb/SANT,AT2G03500-I-Myb/SANT,AT3G25790-I-Myb/SANT
LLG2	0.000130653	494	504	-506	Distant_P	1	1	LLG2	AT1G79430-I-Myb/SANT,AT3G12730-I-Myb/SANT,AT3G24120-D-Myb/SANT,AT4G13640-I-Myb/SANT
LLG2	1.23978e-05	494	504	-506	Distant_P	1	1	LLG2	AT2G01060-D-Myb/SANT
LLG2	3.8147e-05	494	504	-506	Distant_P	1	1	LLG2	AT3G04450-I-Myb/SANT,AT5G29000-D-Myb/SANT
LLG2	3.05176e-05	495	503	-505	Distant_P	1	1	LLG2	AT1G13300-D-Myb/SANT,AT3G25790-I-Myb/SANT
LLG2	0.000164032	495	504	-505	Distant_P	1	1	LLG2	AT3G04030-D-Myb/SANT
LLG2	0.00109863	1032	1039	32	Gene_body	2	4		AT5G60200-D-Dof
LLG2	0.000137329	1095	1103	95	Gene_body	2	4		AT1G19485-I-AT hook,AT1G48610-I-AT hook
LLG2	0.000213623	1174	1182	174	Gene_body	2	4		AT1G19485-I-AT hook,AT1G48610-I-AT hook
LLG2	0.00109863	1195	1202	195	Gene_body	2	4		AT5G60200-D-Dof
LLG2	7.62939e-05	1208	1216	208	Gene_body	2	3		AT1G28420-D-Homeodomain,AT5G44180-I-Homeodomain
LLG2	0.000671387	1243	1250	243	Gene_body	2	4		AT2G37590-D-Dof
LLG2	1.14441e-05	1255	1265	255	Gene_body	1	2		AT4G29000-D-CxC
LLG2	0.000595093	1324	1332	324	Gene_body	2	4		AT4G21895-I-AT hook,AT5G62260-I-AT hook
LLG2	0.000427246	1370	1377	370	Gene_body	2	4		AT1G55520-I-TBP,AT3G13445-I-TBP
LLG2	0.000366211	1371	1378	371	Gene_body	2	4		AT1G55520-I-TBP,AT3G13445-I-TBP
LLG2	0.000366211	1372	1379	372	Gene_body	2	4		AT1G55520-I-TBP,AT3G13445-I-TBP
LLG2	6.10352e-05	1373	1380	373	Gene_body	2	4		AT1G55520-I-TBP,AT3G13445-I-TBP
LLG2	0.000427246	1373	1380	373	Gene_body	2	4		AT1G55520-I-TBP,AT3G13445-I-TBP
LLG2	0.000915527	1483	1490	483	Gene_body	2	2		AT1G51600-D-GATA,AT4G24470-I-GATA
LLG2	9.53674e-05	1500	1509	500	Gene_body	2	4		AT4G21895-I-AT hook,AT5G62260-I-AT hook
LLG2	5.14984e-05	1545	1555	545	Gene_body	1	2		AT1G64620-D-Dof
LLG2	0.000854492	1547	1554	547	Gene_body	2	4		AT2G37590-D-Dof
LLG2	0.000686646	1547	1555	547	Gene_body	2	4		AT5G62940-D-Dof
LLG2	0.000366211	1548	1555	548	Gene_body	2	4		AT5G60200-D-Dof
LLG2	0.000305176	1570	1577	570	Gene_body	2	4		AT5G60200-D-Dof
LLG2	0.000549316	1612	1619	612	Gene_body	2	4		AT2G37590-D-Dof
LLG2	0.000350952	1612	1620	612	Gene_body	2	4		AT5G62940-D-Dof
LLG2	0.000793457	1613	1620	613	Gene_body	2	4		AT5G60200-D-Dof
LLG2	5.72205e-06	1620	1630	620	Gene_body	1	2		AT5G60850-D-Dof
LLG2	0.00177002	1622	1629	622	Gene_body	2	4		AT5G60200-D-Dof
LLG2	0.000366211	1692	1699	692	Gene_body	2	2		AT1G02030-I-C2H2 ZF,AT2G45120-I-C2H2 ZF,AT3G19580-D-C2H2 ZF,AT3G49930-I-C2H2 ZF,AT3G60580-I-C2H2 ZF,AT5G04340-I-C2H2 ZF,AT5G43170-I-C2H2 ZF
LLG2	0.000244141	1692	1699	692	Gene_body	2	3		AT1G27730-D-C2H2 ZF,AT3G49930-I-C2H2 ZF,AT3G60580-I-C2H2 ZF,AT5G04340-I-C2H2 ZF,AT5G43170-I-C2H2 ZF
LLG2	0.000488281	1692	1699	692	Gene_body	2	3		AT2G28710-I-C2H2 ZF,AT2G37430-I-C2H2 ZF,AT3G46070-I-C2H2 ZF,AT3G46080-I-C2H2 ZF,AT3G53600-D-C2H2 ZF
LLG2	0.000366211	1692	1699	692	Gene_body	2	3		AT2G45120-I-C2H2 ZF,AT3G49930-I-C2H2 ZF,AT3G60580-I-C2H2 ZF,AT5G04340-I-C2H2 ZF,AT5G43170-I-C2H2 ZF,AT5G67450-D-C2H2 ZF
LLG2	0.000770569	1693	1702	693	Gene_body	2	4		AT1G19485-I-AT hook,AT1G48610-I-AT hook
LLG2	0.000167847	1698	1707	698	Gene_body	2	2		AT4G24470-I-GATA
LLG2	0.000183105	1848	1855	848	Gene_body	2	4		AT1G55520-I-TBP,AT3G13445-I-TBP
LLG2	0.000366211	1850	1857	850	Gene_body	2	4		AT1G55520-I-TBP,AT3G13445-I-TBP
LLG2	6.10352e-05	1851	1858	851	Gene_body	2	4		AT1G55520-I-TBP,AT3G13445-I-TBP
LLG2	0.000427246	1851	1858	851	Gene_body	2	4		AT1G55520-I-TBP,AT3G13445-I-TBP
LLG2	4.57764e-05	1633	1641	633	Gene_body	1	1	LLG2	AT1G13300-D-Myb/SANT,AT3G25790-I-Myb/SANT
LLG2	9.53674e-06	1723	1733	723	Gene_body	1	1	LLG2	AT1G03040-I-bHLH,AT2G24260-I-bHLH,AT2G42280-I-bHLH,AT3G50330-I-bHLH,AT4G02590-I-bHLH,AT4G30980-I-bHLH,AT5G58010-I-bHLH,AT5G67060-I-bHLH
LLG2	7.62939e-06	1723	1732	723	Gene_body	1	1	LLG2	AT1G10120-I-bHLH,AT1G18400-I-bHLH,AT1G25330-I-bHLH,AT1G26260-I-bHLH,AT1G59640-D-bHLH,AT1G68920-I-bHLH,AT1G73830-I-bHLH,AT2G42300-I-bHLH,AT3G07340-I-bHLH,AT3G23690-I-bHLH,AT3G57800-I-bHLH,AT4G34530-I-bHLH,AT5G50915-I-bHLH,AT5G62610-I-bHLH
LLG2	5.72205e-06	1723	1733	723	Gene_body	1	1	LLG2	AT1G10120-I-bHLH,AT1G18400-I-bHLH,AT1G25330-I-bHLH,AT1G26260-I-bHLH,AT1G68920-I-bHLH,AT1G73830-I-bHLH,AT2G42300-I-bHLH,AT3G07340-I-bHLH,AT3G23690-I-bHLH,AT3G57800-I-bHLH,AT4G34530-I-bHLH,AT4G36540-D-bHLH,AT5G50915-I-bHLH,AT5G62610-I-bHLH
LLG2	1.33514e-05	1723	1733	723	Gene_body	1	1	LLG2	AT1G32640-D-bHLH,AT2G46510-I-bHLH,AT4G00870-I-bHLH,AT4G09820-I-bHLH,AT4G16430-I-bHLH,AT5G46830-I-bHLH
LLG2	2.28882e-05	1723	1733	723	Gene_body	1	1	LLG2	AT1G69010-D-bHLH
LLG2	9.53674e-06	1723	1733	723	Gene_body	1	1	LLG2	AT2G20180-D-bHLH,AT2G43010-I-bHLH,AT2G46970-I-bHLH,AT3G59060-I-bHLH,AT4G28790-I-bHLH,AT4G28800-I-bHLH,AT4G28811-I-bHLH,AT4G28815-I-bHLH,AT5G67110-I-bHLH
LLG2	3.8147e-06	1723	1732	723	Gene_body	1	1	LLG2	AT2G43010-I-bHLH,AT3G59060-I-bHLH,AT4G28790-I-bHLH,AT4G28800-I-bHLH,AT4G28811-I-bHLH,AT4G28815-I-bHLH,AT4G36930-D-bHLH,AT5G67110-I-bHLH
LLG2	1.14441e-05	1723	1733	723	Gene_body	1	1	LLG2	AT2G46510-I-bHLH,AT4G00870-I-bHLH,AT4G16430-I-bHLH,AT4G17880-D-bHLH,AT5G46830-I-bHLH
LLG2	5.72205e-06	1723	1733	723	Gene_body	1	1	LLG2	AT5G54680-D-bHLH
LLG2	3.05176e-05	1724	1732	724	Gene_body	1	1	LLG2	AT1G01260-D-bHLH,AT1G12860-I-bHLH,AT2G46510-I-bHLH,AT3G26744-I-bHLH,AT4G00870-I-bHLH,AT4G16430-I-bHLH,AT5G46830-I-bHLH,AT5G57150-I-bHLH
LLG2	6.10352e-05	1724	1731	724	Gene_body	1	1	LLG2	AT1G09530-D-bHLH,AT2G43010-I-bHLH,AT2G46970-I-bHLH,AT3G59060-I-bHLH,AT4G28790-I-bHLH,AT4G28800-I-bHLH,AT4G28811-I-bHLH,AT4G28815-I-bHLH,AT5G61270-I-bHLH,AT5G67110-I-bHLH
LLG2	2.67029e-05	1724	1733	724	Gene_body	1	1	LLG2	AT1G10120-I-bHLH,AT1G18400-I-bHLH,AT1G25330-I-bHLH,AT1G26260-I-bHLH,AT1G59640-D-bHLH,AT1G68920-I-bHLH,AT1G73830-I-bHLH,AT2G42300-I-bHLH,AT3G07340-I-bHLH,AT3G23690-I-bHLH,AT3G57800-I-bHLH,AT4G34530-I-bHLH,AT5G50915-I-bHLH,AT5G62610-I-bHLH
LLG2	1.52588e-05	1724	1732	724	Gene_body	1	1	LLG2	AT1G10120-I-bHLH,AT1G18400-I-bHLH,AT1G25330-I-bHLH,AT1G26260-I-bHLH,AT1G68920-I-bHLH,AT1G73830-I-bHLH,AT2G42300-I-bHLH,AT3G07340-I-bHLH,AT3G23690-I-bHLH,AT3G57800-I-bHLH,AT4G34530-I-bHLH,AT5G50915-I-bHLH,AT5G62610-I-bHLH
LLG2	1.52588e-05	1724	1732	724	Gene_body	1	1	LLG2	AT2G43010-I-bHLH,AT3G59060-I-bHLH,AT4G00050-D-bHLH,AT4G28790-I-bHLH,AT4G28811-I-bHLH,AT5G61270-I-bHLH,AT5G67110-I-bHLH
LLG2	0.00012207	1724	1731	724	Gene_body	1	1	LLG2	AT2G46510-I-bHLH,AT4G00870-I-bHLH,AT4G09820-I-bHLH,AT4G16430-I-bHLH,AT5G46830-I-bHLH
LLG2	1.52588e-05	1724	1732	724	Gene_body	1	1	LLG2	AT3G23210-D-bHLH
LLG2	3.33786e-05	1724	1734	724	Gene_body	1	1	LLG2	AT5G08130-D-bHLH
LLG2	0.00012207	1725	1732	725	Gene_body	1	1	LLG2	AT1G09530-D-bHLH,AT2G43010-I-bHLH,AT2G46970-I-bHLH,AT3G59060-I-bHLH,AT4G28790-I-bHLH,AT4G28800-I-bHLH,AT4G28811-I-bHLH,AT4G28815-I-bHLH,AT5G61270-I-bHLH,AT5G67110-I-bHLH
LLG2	1.90735e-05	1725	1735	725	Gene_body	1	1	LLG2	AT2G46510-I-bHLH,AT4G00870-I-bHLH,AT4G09820-I-bHLH,AT4G16430-I-bHLH,AT5G46760-D-bHLH,AT5G46830-I-bHLH
LLG2	6.10352e-05	1725	1732	725	Gene_body	1	1	LLG2	AT2G46510-I-bHLH,AT4G00870-I-bHLH,AT4G09820-I-bHLH,AT4G16430-I-bHLH,AT5G46830-I-bHLH
LLG2	0.000854492	546	553	-454	Proximal_P	2	2		AT1G51600-D-GATA,AT4G24470-I-GATA
LLG2	1.14441e-05	552	561	-448	Proximal_P	2	2		AT2G28340-I-GATA,AT2G45050-I-GATA,AT3G54810-D-GATA,AT5G25830-I-GATA,AT5G66320-I-GATA
LLG2	1.14441e-05	553	563	-447	Proximal_P	2	2		AT2G28340-I-GATA,AT2G45050-I-GATA,AT4G34680-D-GATA,AT5G25830-I-GATA,AT5G66320-I-GATA
LLG2	0.00012207	553	560	-447	Proximal_P	2	4		AT3G21175-D-GATA,AT4G24470-I-GATA
LLG2	0.000854492	554	561	-446	Proximal_P	2	2		AT1G51600-D-GATA,AT4G24470-I-GATA
LLG2	0.000473022	565	573	-435	Proximal_P	2	2		AT3G45610-D-Dof
LLG2	0.000976562	566	573	-434	Proximal_P	2	3		AT2G26580-D-Sox,AT4G00180-I-Sox
LLG2	0.000427246	577	584	-423	Proximal_P	2	2		AT1G02030-I-C2H2 ZF,AT2G45120-I-C2H2 ZF,AT3G19580-D-C2H2 ZF,AT3G49930-I-C2H2 ZF,AT3G60580-I-C2H2 ZF,AT5G04340-I-C2H2 ZF,AT5G43170-I-C2H2 ZF
LLG2	0.000366211	577	584	-423	Proximal_P	2	3		AT1G27730-D-C2H2 ZF,AT3G49930-I-C2H2 ZF,AT3G60580-I-C2H2 ZF,AT5G04340-I-C2H2 ZF,AT5G43170-I-C2H2 ZF
LLG2	0.000793457	577	584	-423	Proximal_P	2	4		AT2G28710-I-C2H2 ZF,AT2G37430-I-C2H2 ZF,AT3G46070-I-C2H2 ZF,AT3G46080-I-C2H2 ZF,AT5G04390-D-C2H2 ZF
LLG2	0.000610352	577	584	-423	Proximal_P	2	3		AT2G45120-I-C2H2 ZF,AT3G49930-I-C2H2 ZF,AT3G60580-I-C2H2 ZF,AT5G04340-I-C2H2 ZF,AT5G43170-I-C2H2 ZF,AT5G67450-D-C2H2 ZF
LLG2	0.000305176	598	605	-402	Proximal_P	2	2		AT1G51600-D-GATA,AT4G24470-I-GATA
LLG2	0.00012207	622	629	-378	Proximal_P	2	4		AT5G60200-D-Dof
LLG2	9.15527e-05	622	630	-378	Proximal_P	2	4		AT5G62940-D-Dof
LLG2	0.00012207	623	630	-377	Proximal_P	2	4		AT2G37590-D-Dof
LLG2	0.00012207	661	669	-339	Proximal_P	2	3		AT1G28420-D-Homeodomain,AT5G44180-I-Homeodomain
LLG2	1.52588e-05	774	782	-226	Proximal_P	2	4		AT1G19485-I-AT hook,AT1G48610-I-AT hook
LLG2	0.000595093	796	804	-204	Proximal_P	2	4		AT1G19485-I-AT hook,AT1G48610-I-AT hook
LLG2	0.000289917	821	829	-179	Proximal_P	2	4		AT4G21895-I-AT hook,AT5G62260-I-AT hook
LLG2	0.000320435	911	919	-89	Proximal_P	2	4		AT1G19485-I-AT hook,AT1G48610-I-AT hook
LLG2	0.000183105	954	961	-46	Proximal_P	2	4		AT1G19485-I-AT hook,AT1G48610-I-AT hook
LLG2	8.01086e-05	551	561	-449	Proximal_P	1	1	LLG2	AT3G16857-D-Myb/SANT
LLG2	4.1008e-05	552	562	-448	Proximal_P	1	1	LLG2	AT2G28340-I-GATA,AT2G45050-I-GATA,AT3G60530-D-GATA,AT5G25830-I-GATA,AT5G66320-I-GATA
LLG2	8.96454e-05	552	562	-448	Proximal_P	1	1	LLG2	AT2G45050-I-GATA,AT3G24050-D-GATA,AT5G25830-I-GATA,AT5G66320-I-GATA
LLG2	1.52588e-05	552	560	-448	Proximal_P	1	1	LLG2	AT4G31920-D-Myb/SANT
LLG2	0.000442505	565	573	-435	Proximal_P	1	1	LLG2	AT1G62990-I-Homeodomain
LLG2	7.62939e-06	894	903	-106	Proximal_P	1	1	LLG2	AT3G27810-I-Myb/SANT,AT5G40350-D-Myb/SANT
LLG3	0.0010376	22	29	-978	Distant_P	3	4		AT2G37590-D-Dof
LLG3	7.62939e-05	94	102	-906	Distant_P	2	2		AT1G01720-I-NAC/NAM,AT1G52880-I-NAC/NAM,AT1G52890-I-NAC/NAM,AT1G61110-D-NAC/NAM,AT1G77450-I-NAC/NAM,AT3G04070-I-NAC/NAM,AT3G15500-I-NAC/NAM,AT3G15510-I-NAC/NAM,AT4G27410-I-NAC/NAM,AT5G08790-I-NAC/NAM,AT5G63790-I-NAC/NAM
LLG3	6.10352e-05	94	101	-906	Distant_P	1	2		AT1G08320-I-bZIP,AT1G68640-I-bZIP,AT5G06839-I-bZIP
LLG3	6.10352e-05	94	102	-906	Distant_P	1	2		AT1G08320-I-bZIP,AT1G68640-I-bZIP,AT5G06839-I-bZIP,AT5G06960-D-bZIP
LLG3	3.05176e-05	194	202	-806	Distant_P	3	3		AT2G21060-D-CSD,AT4G38680-I-CSD
LLG3	6.10352e-05	256	263	-744	Distant_P	3	4		AT1G55520-I-TBP,AT3G13445-I-TBP
LLG3	0.000137329	288	296	-712	Distant_P	3	3		AT1G28420-D-Homeodomain,AT5G44180-I-Homeodomain
LLG3	0.000732422	317	324	-683	Distant_P	3	4		AT2G37590-D-Dof
LLG3	6.10352e-05	337	345	-663	Distant_P	3	3		AT2G21060-D-CSD,AT4G38680-I-CSD
LLG3	4.57764e-05	338	346	-662	Distant_P	3	3		AT2G21060-D-CSD,AT4G38680-I-CSD
LLG3	4.57764e-05	339	347	-661	Distant_P	3	3		AT2G21060-D-CSD,AT4G38680-I-CSD
LLG3	4.57764e-05	340	348	-660	Distant_P	3	3		AT2G21060-D-CSD,AT4G38680-I-CSD
LLG3	4.57764e-05	341	349	-659	Distant_P	3	3		AT2G21060-D-CSD,AT4G38680-I-CSD
LLG3	4.57764e-05	342	350	-658	Distant_P	3	3		AT2G21060-D-CSD,AT4G38680-I-CSD
LLG3	4.57764e-05	343	351	-657	Distant_P	3	3		AT2G21060-D-CSD,AT4G38680-I-CSD
LLG3	4.57764e-05	344	352	-656	Distant_P	3	3		AT2G21060-D-CSD,AT4G38680-I-CSD
LLG3	0.000671387	485	492	-515	Distant_P	3	3		AT1G27730-D-C2H2 ZF,AT3G49930-I-C2H2 ZF,AT3G60580-I-C2H2 ZF,AT5G04340-I-C2H2 ZF,AT5G43170-I-C2H2 ZF
LLG3	0.000366211	485	492	-515	Distant_P	3	3		AT2G28710-I-C2H2 ZF,AT2G37430-I-C2H2 ZF,AT3G46070-I-C2H2 ZF,AT3G46080-I-C2H2 ZF,AT3G53600-D-C2H2 ZF
LLG3	0.000244141	485	492	-515	Distant_P	3	4		AT2G28710-I-C2H2 ZF,AT2G37430-I-C2H2 ZF,AT3G46070-I-C2H2 ZF,AT3G46080-I-C2H2 ZF,AT5G04390-D-C2H2 ZF
LLG3	0.000549316	485	492	-515	Distant_P	3	3		AT2G45120-I-C2H2 ZF,AT3G49930-I-C2H2 ZF,AT3G60580-I-C2H2 ZF,AT5G04340-I-C2H2 ZF,AT5G43170-I-C2H2 ZF,AT5G67450-D-C2H2 ZF
LLG3	0.000305176	485	492	-515	Distant_P	2	2		AT5G06070-D-C2H2 ZF
LLG3	0.000305176	485	492	-515	Distant_P	3	4		AT5G59820-D-C2H2 ZF
LLG3	0.000305176	493	500	-507	Distant_P	3	4		AT1G19485-I-AT hook,AT1G48610-I-AT hook
LLG3	0.000366211	496	504	-504	Distant_P	3	4		AT1G19485-I-AT hook,AT1G48610-I-AT hook
LLG3	6.58035e-05	298	308	-702	Distant_P	1	1	LLG3	AT2G01760-D-Myb/SANT
LLG3	9.53674e-06	299	309	-701	Distant_P	1	1	LLG3	AT4G16110-D-Myb/SANT
LLG3	0.00109863	1025	1032	25	Gene_body	3	4		AT5G60200-D-Dof
LLG3	0.00146484	1066	1073	66	Gene_body	3	4		AT5G60200-D-Dof
LLG3	0.000640869	1066	1074	66	Gene_body	3	4		AT5G62940-D-Dof
LLG3	0.000671387	1067	1074	67	Gene_body	3	4		AT2G37590-D-Dof
LLG3	0.000289917	1075	1083	75	Gene_body	3	4		AT1G19485-I-AT hook,AT1G48610-I-AT hook
LLG3	0.000579834	1105	1113	105	Gene_body	3	4		AT1G19485-I-AT hook,AT1G48610-I-AT hook
LLG3	0.000854492	1144	1151	144	Gene_body	3	4		AT2G37590-D-Dof
LLG3	0.000289917	1205	1213	205	Gene_body	3	4		AT4G21895-I-AT hook,AT5G62260-I-AT hook
LLG3	3.05176e-05	1212	1220	212	Gene_body	3	3		AT2G21060-D-CSD,AT4G38680-I-CSD
LLG3	1.52588e-05	1220	1228	220	Gene_body	3	4		AT4G21895-I-AT hook,AT5G62260-I-AT hook
LLG3	0.000305176	1244	1252	244	Gene_body	3	4		AT1G19485-I-AT hook,AT1G48610-I-AT hook
LLG3	0.000183105	1336	1343	336	Gene_body	3	4		AT1G55520-I-TBP,AT3G13445-I-TBP
LLG3	0.000549316	1336	1343	336	Gene_body	3	4		AT1G55520-I-TBP,AT3G13445-I-TBP
LLG3	0.000289917	1501	1509	501	Gene_body	3	4		AT4G21895-I-AT hook,AT5G62260-I-AT hook
LLG3	0.000183105	1522	1530	522	Gene_body	3	4		AT4G21895-I-AT hook,AT5G62260-I-AT hook
LLG3	3.05176e-05	1537	1545	537	Gene_body	2	2		AT3G25730-D-AP2,B3
LLG3	5.72205e-06	1642	1652	642	Gene_body	2	2		AT5G60850-D-Dof
LLG3	0.00177002	1644	1651	644	Gene_body	3	4		AT5G60200-D-Dof
LLG3	1.52588e-05	1707	1715	707	Gene_body	1	2		AT1G08320-I-bZIP,AT1G68640-I-bZIP,AT5G06839-I-bZIP,AT5G06960-D-bZIP
LLG3	0.000701904	1759	1767	759	Gene_body	3	4		AT5G62940-D-Dof
LLG3	0.0012207	1760	1767	760	Gene_body	3	4		AT5G60200-D-Dof
LLG3	0.000793457	1774	1781	774	Gene_body	3	4		AT2G37590-D-Dof
LLG3	0.000137329	1774	1782	774	Gene_body	2	3		AT3G21270-D-Dof
LLG3	0.000137329	1774	1782	774	Gene_body	3	4		AT5G62940-D-Dof
LLG3	6.10352e-05	1775	1782	775	Gene_body	3	4		AT5G60200-D-Dof
LLG3	0.000183105	1827	1834	827	Gene_body	3	4		AT1G55520-I-TBP,AT3G13445-I-TBP
LLG3	0.000549316	1827	1834	827	Gene_body	3	4		AT1G55520-I-TBP,AT3G13445-I-TBP
LLG3	0.000366211	1829	1836	829	Gene_body	3	4		AT1G55520-I-TBP,AT3G13445-I-TBP
LLG3	0.000427246	1830	1837	830	Gene_body	3	4		AT1G55520-I-TBP,AT3G13445-I-TBP
LLG3	0.000114441	1471	1480	471	Gene_body	1	1	LLG3	AT1G14900-D-AT hook,AT1G48610-I-AT hook
LLG3	8.7738e-05	1521	1530	521	Gene_body	1	1	LLG3	AT1G14900-D-AT hook,AT1G48610-I-AT hook
LLG3	0.000350952	1575	1583	575	Gene_body	1	1	LLG3	AT1G10480-D-C2H2 ZF
LLG3	6.67572e-06	1656	1666	656	Gene_body	1	1	LLG3	AT1G32240-I-Myb/SANT,AT4G17695-I-Myb/SANT,AT5G16560-D-Myb/SANT,AT5G42630-I-Myb/SANT
LLG3	4.76837e-06	1706	1716	706	Gene_body	1	1	LLG3	AT1G08320-I-bZIP,AT1G68640-I-bZIP,AT1G77920-D-bZIP,AT5G06839-I-bZIP
LLG3	9.53674e-06	1706	1716	706	Gene_body	1	1	LLG3	AT1G08320-I-bZIP,AT1G68640-I-bZIP,AT3G12250-D-bZIP,AT5G06839-I-bZIP
LLG3	1.90735e-06	1706	1716	706	Gene_body	1	1	LLG3	AT1G08320-I-bZIP,AT1G68640-I-bZIP,AT5G06839-I-bZIP,AT5G06950-D-bZIP
LLG3	4.76837e-06	1706	1716	706	Gene_body	1	1	LLG3	AT1G08320-I-bZIP,AT1G68640-I-bZIP,AT5G06839-I-bZIP,AT5G10030-D-bZIP
LLG3	9.53674e-07	1706	1716	706	Gene_body	1	1	LLG3	AT1G08320-I-bZIP,AT1G68640-I-bZIP,AT5G06839-I-bZIP,AT5G65210-D-bZIP
LLG3	6.10352e-05	520	527	-480	Proximal_P	3	4		AT2G37590-D-Dof
LLG3	4.57764e-05	569	577	-431	Proximal_P	3	3		AT2G21060-D-CSD,AT4G38680-I-CSD
LLG3	4.57764e-05	570	578	-430	Proximal_P	3	3		AT2G21060-D-CSD,AT4G38680-I-CSD
LLG3	4.57764e-05	571	579	-429	Proximal_P	3	3		AT2G21060-D-CSD,AT4G38680-I-CSD
LLG3	4.57764e-05	572	580	-428	Proximal_P	3	3		AT2G21060-D-CSD,AT4G38680-I-CSD
LLG3	4.57764e-05	573	581	-427	Proximal_P	3	3		AT2G21060-D-CSD,AT4G38680-I-CSD
LLG3	6.10352e-05	574	582	-426	Proximal_P	3	3		AT2G21060-D-CSD,AT4G38680-I-CSD
LLG3	0.000366211	656	663	-344	Proximal_P	3	4		AT1G55520-I-TBP,AT3G13445-I-TBP
LLG3	0.000366211	657	664	-343	Proximal_P	3	4		AT1G55520-I-TBP,AT3G13445-I-TBP
LLG3	0.000305176	659	666	-341	Proximal_P	3	4		AT1G55520-I-TBP,AT3G13445-I-TBP
LLG3	6.10352e-05	677	685	-323	Proximal_P	3	3		AT2G21060-D-CSD,AT4G38680-I-CSD
LLG3	0.00012207	684	691	-316	Proximal_P	3	4		AT1G55520-I-TBP,AT3G13445-I-TBP
LLG3	0.000305176	696	703	-304	Proximal_P	3	4		AT1G55520-I-TBP,AT3G13445-I-TBP
LLG3	0.000366211	698	705	-302	Proximal_P	3	4		AT1G55520-I-TBP,AT3G13445-I-TBP
LLG3	0.000366211	699	706	-301	Proximal_P	3	4		AT1G55520-I-TBP,AT3G13445-I-TBP
LLG3	0.000366211	700	707	-300	Proximal_P	3	4		AT1G55520-I-TBP,AT3G13445-I-TBP
LLG3	0.000244141	701	708	-299	Proximal_P	3	4		AT1G55520-I-TBP,AT3G13445-I-TBP
LLG3	0.000305176	701	708	-299	Proximal_P	3	4		AT1G55520-I-TBP,AT3G13445-I-TBP
LLG3	1.52588e-05	709	717	-291	Proximal_P	3	3		AT1G28420-D-Homeodomain,AT5G44180-I-Homeodomain
LLG3	0.000183105	766	773	-234	Proximal_P	3	4		AT3G21175-D-GATA,AT4G24470-I-GATA
LLG3	0.00012207	771	779	-229	Proximal_P	3	4		AT4G21895-I-AT hook,AT5G62260-I-AT hook
LLG3	0.000366211	803	811	-197	Proximal_P	3	4		AT1G19485-I-AT hook,AT1G48610-I-AT hook
LLG3	0.000671387	871	878	-129	Proximal_P	3	4		AT2G37590-D-Dof
LLG3	0.000640869	871	879	-129	Proximal_P	3	4		AT5G62940-D-Dof
LLG3	0.00146484	872	879	-128	Proximal_P	3	4		AT5G60200-D-Dof
LLG3	4.57764e-05	742	750	-258	Proximal_P	1	1	LLG3	AT1G26960-I-Homeodomain,AT1G69780-I-Homeodomain,AT3G01220-I-Homeodomain,AT4G40060-D-Homeodomain,AT5G15150-I-Homeodomain
LRE	0.000915527	18	25	-982	Distant_P	3	3		AT2G26580-D-Sox,AT4G00180-I-Sox
LRE	0.000228882	61	69	-939	Distant_P	4	4		AT1G19485-I-AT hook,AT1G48610-I-AT hook
LRE	1.52588e-05	74	82	-926	Distant_P	4	4		AT1G19485-I-AT hook,AT1G48610-I-AT hook
LRE	0.000244141	110	117	-890	Distant_P	4	4		AT1G19485-I-AT hook,AT1G48610-I-AT hook
LRE	0.000564575	112	120	-888	Distant_P	4	4		AT1G19485-I-AT hook,AT1G48610-I-AT hook
LRE	0.000366211	138	145	-862	Distant_P	4	4		AT1G55520-I-TBP,AT3G13445-I-TBP
LRE	0.000244141	150	157	-850	Distant_P	4	4		AT1G55520-I-TBP,AT3G13445-I-TBP
LRE	0.000305176	150	157	-850	Distant_P	4	4		AT1G55520-I-TBP,AT3G13445-I-TBP
LRE	6.10352e-05	151	158	-849	Distant_P	4	4		AT1G55520-I-TBP,AT3G13445-I-TBP
LRE	0.000427246	151	158	-849	Distant_P	4	4		AT1G55520-I-TBP,AT3G13445-I-TBP
LRE	0.000183105	174	181	-826	Distant_P	4	4		AT1G55520-I-TBP,AT3G13445-I-TBP
LRE	0.00062561	293	301	-707	Distant_P	4	4		AT1G19485-I-AT hook,AT1G48610-I-AT hook
LRE	0.000564575	392	400	-608	Distant_P	4	4		AT4G21895-I-AT hook,AT5G62260-I-AT hook
LRE	0.000671387	395	402	-605	Distant_P	4	4		AT2G37590-D-Dof
LRE	0.00062561	395	403	-605	Distant_P	4	4		AT5G62940-D-Dof
LRE	0.00109863	396	403	-604	Distant_P	4	4		AT5G60200-D-Dof
LRE	0.00012207	428	437	-572	Distant_P	4	4		AT4G21895-I-AT hook,AT5G62260-I-AT hook
LRE	4.57764e-05	13	21	-987	Distant_P	1	1	LRE	AT1G13450-D-MADF
LRE	6.10352e-05	349	357	-651	Distant_P	1	1	LRE	AT5G21120-I-EIN3,AT5G65100-I-EIN3
LRE	0.000671387	1032	1039	32	Gene_body	4	4		AT2G28710-I-C2H2 ZF,AT2G37430-I-C2H2 ZF,AT3G46070-I-C2H2 ZF,AT3G46080-I-C2H2 ZF,AT5G04390-D-C2H2 ZF
LRE	0.000488281	1032	1039	32	Gene_body	4	4		AT5G59820-D-C2H2 ZF
LRE	0.00146484	1079	1086	79	Gene_body	4	4		AT5G60200-D-Dof
LRE	3.43323e-05	1153	1163	153	Gene_body	2	2		AT4G29000-D-CxC
LRE	0.000106812	1154	1162	154	Gene_body	2	2		AT2G20110-D-CxC
LRE	0.000305176	1202	1209	202	Gene_body	4	4		AT2G37590-D-Dof
LRE	0.000564575	1204	1212	204	Gene_body	4	4		AT4G21895-I-AT hook,AT5G62260-I-AT hook
LRE	0.00050354	1252	1260	252	Gene_body	4	4		AT4G21895-I-AT hook,AT5G62260-I-AT hook
LRE	6.10352e-05	1261	1268	261	Gene_body	4	4		AT2G37590-D-Dof
LRE	0.00012207	1278	1285	278	Gene_body	2	2		AT1G08320-I-bZIP,AT1G68640-I-bZIP,AT5G06839-I-bZIP
LRE	0.000244141	1326	1333	326	Gene_body	4	4		AT1G55520-I-TBP,AT3G13445-I-TBP
LRE	0.000305176	1326	1333	326	Gene_body	4	4		AT1G55520-I-TBP,AT3G13445-I-TBP
LRE	0.000427246	1327	1334	327	Gene_body	4	4		AT1G55520-I-TBP,AT3G13445-I-TBP
LRE	0.000244141	1334	1341	334	Gene_body	4	4		AT1G55520-I-TBP,AT3G13445-I-TBP
LRE	0.000305176	1334	1341	334	Gene_body	4	4		AT1G55520-I-TBP,AT3G13445-I-TBP
LRE	0.000366211	1335	1342	335	Gene_body	4	4		AT1G55520-I-TBP,AT3G13445-I-TBP
LRE	0.000137329	1361	1369	361	Gene_body	2	2		AT1G08320-I-bZIP,AT1G68640-I-bZIP,AT5G06839-I-bZIP,AT5G06960-D-bZIP
LRE	0.00012207	1362	1369	362	Gene_body	2	2		AT1G08320-I-bZIP,AT1G68640-I-bZIP,AT5G06839-I-bZIP
LRE	0.000579834	1365	1373	365	Gene_body	3	3		AT3G21270-D-Dof
LRE	0.000671387	1365	1372	365	Gene_body	4	4		AT5G60200-D-Dof
LRE	0.000595093	1365	1373	365	Gene_body	4	4		AT5G62940-D-Dof
LRE	3.05176e-05	1436	1444	436	Gene_body	4	4		AT1G55520-I-TBP,AT3G13445-I-TBP
LRE	0.000671387	1464	1471	464	Gene_body	4	4		AT2G37590-D-Dof
LRE	0.00062561	1464	1472	464	Gene_body	4	4		AT5G62940-D-Dof
LRE	0.00109863	1465	1472	465	Gene_body	4	4		AT5G60200-D-Dof
LRE	6.10352e-05	1514	1521	514	Gene_body	4	4		AT1G55520-I-TBP,AT3G13445-I-TBP
LRE	0.000305176	1517	1524	517	Gene_body	4	4		AT1G55520-I-TBP,AT3G13445-I-TBP
LRE	0.000366211	1566	1573	566	Gene_body	4	4		AT1G55520-I-TBP,AT3G13445-I-TBP
LRE	0.000366211	1568	1575	568	Gene_body	4	4		AT1G55520-I-TBP,AT3G13445-I-TBP
LRE	0.000366211	1569	1576	569	Gene_body	4	4		AT1G55520-I-TBP,AT3G13445-I-TBP
LRE	6.10352e-05	1571	1578	571	Gene_body	4	4		AT1G55520-I-TBP,AT3G13445-I-TBP
LRE	0.000366211	1638	1645	638	Gene_body	4	4		AT1G55520-I-TBP,AT3G13445-I-TBP
LRE	0.000366211	1682	1689	682	Gene_body	4	4		AT2G37590-D-Dof
LRE	1.52588e-05	1682	1690	682	Gene_body	3	3		AT3G21270-D-Dof
LRE	3.05176e-05	1682	1690	682	Gene_body	4	4		AT5G62940-D-Dof
LRE	6.10352e-05	1683	1690	683	Gene_body	4	4		AT5G60200-D-Dof
LRE	4.57764e-05	1698	1706	698	Gene_body	3	3		AT1G25560-D-AP2
LRE	0.00012207	1819	1826	819	Gene_body	4	4		AT2G37590-D-Dof
LRE	0.000137329	1819	1827	819	Gene_body	4	4		AT5G62940-D-Dof
LRE	0.000305176	1820	1827	820	Gene_body	4	4		AT5G60200-D-Dof
LRE	0.000732422	1826	1833	826	Gene_body	4	4		AT5G60200-D-Dof
LRE	0.000244141	1849	1856	849	Gene_body	4	4		AT3G21175-D-GATA,AT4G24470-I-GATA
LRE	4.00543e-05	1863	1873	863	Gene_body	2	2		AT1G64620-D-Dof
LRE	0.000549316	1865	1872	865	Gene_body	4	4		AT2G37590-D-Dof
LRE	0.000320435	1865	1873	865	Gene_body	4	4		AT5G62940-D-Dof
LRE	0.000610352	1866	1873	866	Gene_body	4	4		AT5G60200-D-Dof
LRE	1.52588e-05	1154	1162	154	Gene_body	1	1	LRE	AT3G22760-D-CxC,AT3G22780-I-CxC,AT4G14770-I-CxC
LRE	0.000518799	511	519	-489	Proximal_P	4	4		AT1G19485-I-AT hook,AT1G48610-I-AT hook
LRE	0.00012207	526	533	-474	Proximal_P	4	4		AT2G37590-D-Dof
LRE	3.05176e-05	625	633	-375	Proximal_P	4	4		AT1G55520-I-TBP,AT3G13445-I-TBP
LRE	0.000183105	656	663	-344	Proximal_P	4	4		AT1G55520-I-TBP,AT3G13445-I-TBP
LRE	0.000488281	657	664	-343	Proximal_P	4	4		AT1G55520-I-TBP,AT3G13445-I-TBP
LRE	0.000854492	791	798	-209	Proximal_P	4	4		AT2G37590-D-Dof
LRE	6.10352e-05	838	845	-162	Proximal_P	4	4		AT1G55520-I-TBP,AT3G13445-I-TBP
LRE	0.000427246	838	845	-162	Proximal_P	4	4		AT1G55520-I-TBP,AT3G13445-I-TBP
LRE	0.000427246	839	846	-161	Proximal_P	4	4		AT1G55520-I-TBP,AT3G13445-I-TBP
LRE	0.000183105	859	866	-141	Proximal_P	4	4		AT1G55520-I-TBP,AT3G13445-I-TBP
LRE	0.000305176	877	885	-123	Proximal_P	4	4		AT1G19485-I-AT hook,AT1G48610-I-AT hook
LRE	3.43323e-05	878	887	-122	Proximal_P	4	4		AT4G21895-I-AT hook,AT5G62260-I-AT hook
LRE	0.000915527	886	893	-114	Proximal_P	4	4		AT2G37590-D-Dof
LRE	0.000564575	910	918	-90	Proximal_P	4	4		AT1G19485-I-AT hook,AT1G48610-I-AT hook
LRE	4.57764e-05	911	919	-89	Proximal_P	4	4		AT1G19485-I-AT hook,AT1G48610-I-AT hook
LRE	0.000183105	929	936	-71	Proximal_P	4	4		AT1G19485-I-AT hook,AT1G48610-I-AT hook
LRE	0.00012207	944	951	-56	Proximal_P	4	4		AT5G60200-D-Dof
LRE	1.90735e-05	590	599	-410	Proximal_P	1	1	LRE	AT1G26960-I-Homeodomain,AT1G69780-I-Homeodomain,AT2G22430-D-Homeodomain,AT3G01220-I-Homeodomain,AT5G15150-I-Homeodomain
LRE	3.05176e-05	762	771	-238	Proximal_P	1	1	LRE	AT1G01520-I-Myb/SANT,AT3G09600-I-Myb/SANT,AT4G01280-I-Myb/SANT,AT5G02840-I-Myb/SANT,AT5G52660-I-Myb/SANT
LRE	3.05176e-05	763	771	-237	Proximal_P	1	1	LRE	AT3G09600-I-Myb/SANT,AT4G01280-I-Myb/SANT
LRE	4.29153e-06	837	850	-163	Proximal_P	1	1	LRE	AT2G36610-D-Homeodomain
