## Supplementary Dataset 3 for "The SEEL Motif and Members of the MYB-related REVEILLE Transcription Factor Family are Important for the Expression of *LORELEI* in the Synergid Cells of the Arabidopsis Female Gametophyte"

### Sheet: Supplementary Dataset 3 Legend
Supplementary Dataset 3. Identification of putative cis-regulatory elements (CREs) enriched in the promoters of synergid cell genes within co-expression clusters. 49 putative CREs to be enriched in the promoters of synergid cell-expressed genes within these clusters (Sheet 1). Two of these 49 enriched co-expression-derived motifs were present in the proximal region of the LRE promoter: ‘NNNAAMGN’…

### Sheet: Enriched motifs in each co-expr
ClusterID	Enrched Motif ID	p-value
15.1.1	M0004_0.90	0.0242527
3.2	M0004_0.90	0.0305314
31.2	M0004_0.90	0.0306662
38.1	M0004_0.90	0.00963567
39.1.1.2	M0004_0.90	0.041705
54.1.1	M0004_0.90	0.0242527
55.1.1	M0004_0.90	0.000786161
13.1.1	M0005_0.90	0.0473908
22.3	M0005_0.90	0.0350501
31.1.2	M0005_0.90	0.0330983
45.1	M0005_0.90	0.00414216
46.3	M0005_0.90	0.0368464
51.1	M0005_0.90	0.00984356
53.1.2.1	M0005_0.90	0.00223366
54.1.1	M0005_0.90	0.00640147
55.1.1	M0005_0.90	0.0162975
20.3	M0006_0.90	0.0316823
28.2	M0006_0.90	0.00563907
36.2.2	M0006_0.90	0.00542321
39.2.1	M0006_0.90	0.0346182
45.2	M0006_0.90	0.00543935
53.1.2.1	M0006_0.90	0.0360723
54.1.1	M0006_0.90	0.00401039
55.1.1	M0006_0.90	0.0384725
13.1.1	M0007_0.90	0.0349189
28.2	M0007_0.90	0.0208769
29.2	M0007_0.90	0.0478855
31.2	M0007_0.90	0.02446
34.1.1	M0007_0.90	0.0343698
38.2	M0007_0.90	0.0416679
39.1.2	M0007_0.90	0.017586
39.2.1	M0007_0.90	0.0379201
53.1.2.1	M0007_0.90	0.0386453
54.1.1	M0007_0.90	0.019782
55.1.1	M0007_0.90	0.00274151
29.2	M0008_0.90	0.0152712
32.2	M0008_0.90	0.0299745
4.2.1	M0008_0.90	0.0286304
46.2.1	M0008_0.90	0.0391925
47.2.2	M0008_0.90	0.00842784
6.1	M0008_0.90	0.0401921
11.1	M0009_0.90	0.0322033
23.1.1.2	M0009_0.90	0.0482363
29.2	M0009_0.90	0.0359433
38.1	M0009_0.90	0.0481277
39.1.1.2	M0009_0.90	0.0264274
47.1.2	M0009_0.90	0.0387077
47.2.1	M0009_0.90	0.0482363
51.1	M0009_0.90	0.0273111
54.1.1	M0009_0.90	0.00316023
55.1.1	M0009_0.90	0.00184405
23.1.1.2	M0010_0.90	0.032816
3.2	M0010_0.90	0.0116878
36.2.2	M0010_0.90	0.048269
55.1.1	M0010_0.90	0.00464044
11.1	M0011_0.90	0.0454531
3.2	M0011_0.90	0.0274046
30.2.1	M0011_0.90	0.0497413
39.1.1.1	M0011_0.90	0.0375608
45.3	M0011_0.90	0.0163705
54.1.1	M0011_0.90	0.0217193
55.1.1	M0011_0.90	0.000117606
11.1	M0012_0.90	0.0175264
15.1.1	M0012_0.90	0.00691826
3.2	M0012_0.90	0.0351512
38.1	M0012_0.90	0.00360623
39.1.2	M0012_0.90	0.0223977
41.2	M0012_0.90	0.032778
54.1.1	M0012_0.90	0.0280091
55.1.1	M0012_0.90	0.00100548
30.1	M0013_0.90	0.0495963
4.2.1	M0013_0.90	0.0295968
40	M0013_0.90	0.00829992
41.2	M0013_0.90	0.0306062
46.2.1	M0013_0.90	0.0368464
47.2.2	M0013_0.90	0.0277973
6.1	M0013_0.90	0.0251317
12.2	M0014_0.90	0.0265917
13.1.1	M0014_0.90	0.0315519
21.2.1	M0014_0.90	0.0385071
32.2	M0014_0.90	0.00556309
38.1	M0014_0.90	0.0164166
31.1.2	M0015_0.90	0.0497353
36.2.2	M0015_0.90	0.0497353
38.1	M0015_0.90	0.0301101
41.2	M0015_0.90	0.00968824
47.2.1	M0015_0.90	0.0338527
53.1.2.1	M0015_0.90	0.00393923
55.1.2	M0015_0.90	0.00229182
13.1.1	M0016_0.90	0.00822134
14.1.2	M0016_0.90	0.013262
21.2.1	M0016_0.90	0.0382826
55.1.2	M0016_0.90	0.00877814
3.2	M0017_0.90	0.0161153
45.3	M0017_0.90	0.0277072
53.1.2.1	M0017_0.90	0.000850115
28.2	M0018_0.90	0.0264257
39.1.1.1	M0018_0.90	0.041124
39.1.1.2	M0018_0.90	0.041124
41.2	M0018_0.90	0.0274558
5.1	M0018_0.90	0.0168303
53.1.2.1	M0018_0.90	0.0449988
54.1.1	M0018_0.90	0.0238963
55.1.1	M0018_0.90	0.00359959
11.1	M0019_0.90	0.00971005
30.2.1	M0019_0.90	0.045
51.1	M0019_0.90	0.00978126
55.1.1	M0019_0.90	0.0416599
55.1.2	M0019_0.90	0.00732481
11.1	M0020_0.90	0.0386676
13.1.1	M0020_0.90	0.0320381
20.3	M0020_0.90	0.0318462
22.3	M0020_0.90	0.00698368
29.2	M0020_0.90	0.0440717
39.1.1.1	M0020_0.90	0.00823229
46.3	M0020_0.90	0.0258306
53.1.2.1	M0020_0.90	0.00784243
54.1.1	M0020_0.90	0.00403774
55.1.1	M0020_0.90	0.000485018
46.2.1	M0021_0.90	0.0287862
53.1.2.1	M0021_0.90	0.00159353
54.1.2	M0021_0.90	0.0287862
55.1.1	M0021_0.90	0.0120578
22.3	M0022_0.90	0.0431449
39.1.2	M0022_0.90	0.0242016
45.3	M0022_0.90	0.000592045
47.1.2	M0022_0.90	0.024896
5.1	M0022_0.90	0.00747617
54.1.1	M0022_0.90	0.00795192
54.1.2	M0022_0.90	0.0121746
55.1.1	M0022_0.90	0.00530868
11.1	M0023_0.90	0.018314
38.1	M0023_0.90	0.0365174
39.1.1.1	M0023_0.90	0.0495052
46.3	M0023_0.90	0.00257686
53.1.2.1	M0023_0.90	0.0128587
54.1.1	M0023_0.90	0.00725114
54.1.2	M0023_0.90	0.0405379
55.1.1	M0023_0.90	0.00477709
45.3	M0024_0.90	0.0069593
54.1.1	M0024_0.90	0.0277476
54.1.2	M0024_0.90	0.0387525
55.1.1	M0024_0.90	0.00446611
28.2	M0025_0.90	0.0274128
31.1.2	M0025_0.90	0.0309748
39.1.1.1	M0025_0.90	0.0422911
45.1	M0025_0.90	0.0150431
46.3	M0025_0.90	0.0090739
47.1.2	M0025_0.90	0.0188635
51.1	M0025_0.90	0.00915134
53.1.2.1	M0025_0.90	0.0460823
54.1.1	M0025_0.90	0.0246125
55.1.1	M0025_0.90	0.0150431
20.1	M0026_0.90	0.0108689
22.2	M0026_0.90	0.0142003
3.3.2.1.2	M0026_0.90	0.0352768
30.2.1	M0026_0.90	0.0168195
39.2.1	M0026_0.90	0.0028834
46.2.1	M0026_0.90	0.0423086
50.1	M0026_0.90	0.0449772
54.2	M0026_0.90	0.0449772
55.1.2	M0026_0.90	0.00160106
15.1.1	M0027_0.90	0.015029
26	M0027_0.90	0.02868
3.2	M0027_0.90	0.00330118
39.1.2	M0027_0.90	0.0460179
39.2.1	M0027_0.90	0.00398086
47.1.2	M0027_0.90	0.0334715
53.1.2.1	M0027_0.90	0.0428755
55.1.1	M0027_0.90	0.0286006
36.2.2	M0028_0.90	0.0045387
39.1.1.2	M0028_0.90	0.0276088
39.1.2	M0028_0.90	0.0150167
46.3	M0028_0.90	0.0223314
47.1.2	M0028_0.90	0.040372
47.2.1	M0028_0.90	0.0499692
55.1.1	M0028_0.90	0.0019695
22.3	M0029_0.90	0.0391929
28.2	M0029_0.90	0.0339744
5.1	M0029_0.90	0.0229563
50.2	M0029_0.90	0.0391017
53.1.1	M0029_0.90	0.0489462
53.1.2.1	M0029_0.90	0.00479553
54.1.1	M0029_0.90	0.00037071
14.1.1	M0030_0.90	0.00770073
34.2	M0030_0.90	0.043172
46.2.2	M0030_0.90	0.00770073
14.1.1	M0031_0.90	0.0041749
20.1	M0031_0.90	0.00713773
22.2	M0031_0.90	0.039053
40	M0031_0.90	0.0206973
46.2.2	M0031_0.90	0.0217273
49	M0031_0.90	0.0486849
22.2	M0032_0.90	0.0364534
33	M0032_0.90	0.0364534
46.2.2	M0032_0.90	0.00380003
51.4.2	M0032_0.90	0.0289641
13.1.1	M0033_0.90	0.026102
23.1.1.2	M0033_0.90	0.048451
34.1.1	M0033_0.90	0.0265733
55.1.1	M0033_0.90	0.00843829
20.1	M0034_0.90	0.0144147
26	M0034_0.90	0.0233911
30.2.1	M0034_0.90	0.0393879
46.2.1	M0034_0.90	0.0282211
55.1.2	M0034_0.90	0.00941889
38.2	M0035_0.90	0.0330813
39.1.1.1	M0035_0.90	0.0271618
51.1	M0035_0.90	0.0279566
53.1.2.1	M0035_0.90	0.00657422
55.1.1	M0035_0.90	0.0019217
3.2	M0036_0.90	0.0101
39.1.2	M0036_0.90	0.0235159
47.1.2	M0036_0.90	0.0237473
5.1	M0036_0.90	0.0226071
51.1	M0036_0.90	0.0480429
54.1.1	M0036_0.90	0.00159388
55.1.1	M0036_0.90	0.00500442
20.3	M0037_0.90	0.0455028
39.1.1.1	M0037_0.90	0.0455028
46.3	M0037_0.90	0.0371884
51.1	M0037_0.90	0.0435107
53.1.2.1	M0037_0.90	0.0490445
54.1.1	M0037_0.90	0.0265907
55.1.1	M0037_0.90	0.00419968
45.1	M0038_0.90	0.0480894
5.1	M0038_0.90	0.0482932
54.1.1	M0038_0.90	0.0230783
55.1.1	M0038_0.90	0.00342322
3.2	M0039_0.90	0.0197356
39.1.2	M0039_0.90	0.0149002
47.2.1	M0039_0.90	0.0495327
55.1.1	M0039_0.90	0.0087297
15.1.1	M0040_0.90	0.0133002
3.2	M0040_0.90	0.0162814
38.1	M0040_0.90	0.0250195
39.1.2	M0040_0.90	0.0430632
13.1.1	M0041_0.90	0.0413978
20.3	M0041_0.90	0.039977
28.2	M0041_0.90	0.0254634
38.2	M0041_0.90	0.0483132
39.1.1.2	M0041_0.90	0.039977
39.1.2	M0041_0.90	0.0196346
5.1	M0041_0.90	0.0161912
53.1.2.1	M0041_0.90	0.0439301
54.1.1	M0041_0.90	0.00545399
55.1.1	M0041_0.90	0.000728543
14.1.1	M0042_0.90	0.0137676
20.1	M0042_0.90	0.0209534
31.1.2	M0043_0.90	0.0389149
45.3	M0043_0.90	0.00361487
5.2.2	M0043_0.90	0.0356548
54.1.1	M0043_0.90	0.0322148
55.1.1	M0043_0.90	0.00329611
28.2	M0044_0.90	0.00165952
29.2	M0044_0.90	0.0465919
34.1.1	M0044_0.90	0.033515
39.2.1	M0044_0.90	0.0368671
45.3	M0044_0.90	0.0140215
5.1	M0044_0.90	0.0399501
53.1.2.1	M0044_0.90	0.00830102
54.1.1	M0044_0.90	0.0192651
55.1.1	M0044_0.90	0.0406523
13.1.1	M0073_0.90	0.0250503
21.2.1	M0073_0.90	0.0463221
22.3	M0073_0.90	0.0419627
55.1.2	M0073_0.90	0.0148626
21.2.1	M0074_0.90	0.0210235
55.1.2	M0074_0.90	0.030381
13.1.1	M0076_0.90	0.0250503
21.2.1	M0076_0.90	0.0463221
22.3	M0076_0.90	0.0419627
55.1.2	M0076_0.90	0.0148626
11.1	M0077_0.90	0.029659
20.3	M0077_0.90	0.024302
28.2	M0077_0.90	0.0410215
3.2	M0077_0.90	0.0175044
39.1.1.1	M0077_0.90	0.00585326
54.1.1	M0077_0.90	0.00283182
55.1.1	M0077_0.90	4.81744e-05
28.3.2	M0078_0.90	0.0249465
38.1	M0078_0.90	0.0294064
47.3	M0078_0.90	0.0344676
55.1.1	M0078_0.90	0.00112685
21.2.1	M0079_0.90	0.00968652
3.1	M0079_0.90	0.00384534
5.1	M0079_0.90	0.0322918
27.1	M0080_0.90	0.0454132
44	M0080_0.90	0.000506661
49	M0080_0.90	0.0121323
7.1	M0080_0.90	0.0247809
14.1.1	M0081_0.90	0.0279065
29.2	M0081_0.90	0.00484316
3.2	M0081_0.90	0.0433328
3.3.2.1.2	M0081_0.90	0.0395391
39.1.1.1	M0081_0.90	0.014265
46.4.1	M0081_0.90	0.0293389
55.1.1	M0081_0.90	0.00390904
16.1.1	M0082_0.90	0.00628913
20.1	M0082_0.90	0.00961635
22.3	M0082_0.90	0.0354148
46.2.1	M0082_0.90	0.0322368
1	M0119_0.90	0.0203473
16.1.1	M0119_0.90	0.0338026
18.1.2	M0119_0.90	0.029209
28.1	M0120_0.90	0.0209521
31.1.1	M0120_0.90	0.0209521
9.1	M0120_0.90	0.0433648
13.1.1	M0121_0.90	0.0460521
55.1.2	M0121_0.90	0.00612015
37	M0122_0.90	0.0150921
14.1.2	M0124_0.90	0.0171717
35	M0124_0.90	0.049028
39.1.1.1	M0124_0.90	0.0125983
46.2.1	M0124_0.90	0.0430053
30.2.1	M0126_0.90	0.0479356
34.1.1	M0126_0.90	0.0346732
36.2.1	M0126_0.90	0.0346732
53.1.1	M0126_0.90	0.0373918
53.1.2.2	M0126_0.90	0.0387946
43.2	M0127_0.90	0.0124706
6.3	M0127_0.90	0.0282154
39.3	M0128_0.90	0.0285442
4.2.2	M0128_0.90	0.0337595
16.1.1	M0129_0.90	0.0408675
32.2	M0129_0.90	0.0317296
43.2	M0129_0.90	0.0422443
35	M0131_0.90	0.045007
41.3.1	M0131_0.90	0.0123475
54.3	M0131_0.90	0.0349943
55.1.1	M0131_0.90	0.0259927
18.2	M0132_0.90	0.0224539
18.3	M0132_0.90	0.0440339
22.3	M0132_0.90	0.0134518
26	M0132_0.90	0.0193989
36.2.1	M0132_0.90	0.015754
38.2	M0132_0.90	0.0145978
46.1	M0132_0.90	0.0347028
51.1	M0132_0.90	0.00909574
4.2.1	M0134_0.90	0.016277
48	M0134_0.90	0.0379311
16.1.2	M0136_0.90	0.035102
36.2.2	M0136_0.90	0.0301695
23.1.1.2	M0137_0.90	0.0493172
4.2.2	M0137_0.90	0.0416899
47.2.1	M0137_0.90	0.00908665
5.2.2	M0137_0.90	0.0155356
51.4.2	M0137_0.90	0.0416899
53.2	M0137_0.90	0.00480177
55.2	M0137_0.90	0.0347087
30.2.2	M0143_0.90	0.0350449
45.3	M0143_0.90	0.0451712
51.2	M0143_0.90	0.0352967
52.2	M0143_0.90	0.0315963
15.1.1	M0145_0.90	0.0318339
15.1.2	M0145_0.90	0.00550354
30.2.1	M0145_0.90	0.047281
31.1.1	M0145_0.90	0.0218868
47.1.2	M0145_0.90	0.0493699
7.1	M0145_0.90	0.047281
11.2.1	M0146_0.90	0.030796
20.3	M0146_0.90	0.00339685
21.1	M0146_0.90	0.02214
25	M0146_0.90	0.0492674
39.2.1	M0146_0.90	0.0365696
39.2.2	M0146_0.90	0.0389421
4.2.2	M0146_0.90	0.0486169
47.3	M0146_0.90	0.0428129
48	M0146_0.90	0.0351759
5.1	M0146_0.90	0.00608797
48	M0147_0.90	0.0495347
17	M0148_0.90	0.0473535
23.1.1.2	M0148_0.90	0.0045914
41.3.2	M0148_0.90	0.0057047
46.2.1	M0148_0.90	0.0442177
51.1	M0148_0.90	0.0189261
51.2	M0148_0.90	0.021134
55.2	M0148_0.90	0.0209485
14.1.2	M0149_0.90	0.0286512
14.2	M0149_0.90	0.00486316
23.2	M0149_0.90	0.0464207
3.1	M0149_0.90	0.00869723
36.2.2	M0149_0.90	0.0104215
40	M0149_0.90	0.0464207
43.2	M0149_0.90	0.000567973
44	M0149_0.90	1.0145e-06
47.4	M0149_0.90	0.0246073
14.1.2	M0150_0.90	0.0398427
35	M0150_0.90	0.0489352
36.2.2	M0150_0.90	0.00516034
43.2	M0150_0.90	0.00192043
44	M0150_0.90	4.87725e-05
45.1	M0150_0.90	0.0358352
5.2.2	M0150_0.90	0.032382
50.2	M0150_0.90	0.0202707
14.2	M0151_0.90	0.00478704
23.2	M0151_0.90	0.0312386
3.1	M0151_0.90	0.0102143
31.2	M0151_0.90	0.0297892
36.2.2	M0151_0.90	0.000826259
43.2	M0151_0.90	0.000963042
44	M0151_0.90	8.61868e-06
47.3	M0151_0.90	0.0323359
47.4	M0151_0.90	0.0304356
20.1	M0152_0.90	0.0407429
27.3	M0152_0.90	0.0367795
3.1	M0152_0.90	0.0293753
44	M0152_0.90	0.023582
47.2.1	M0152_0.90	0.0435887
50.2	M0152_0.90	0.00563668
51.4.2	M0152_0.90	0.0367795
14.1.2	M0153_0.90	0.047776
2	M0153_0.90	0.00423237
20.1	M0153_0.90	0.0277595
40	M0153_0.90	0.0499007
44	M0153_0.90	0.0141596
49	M0153_0.90	0.0447826
23.1.1.2	M0154_0.90	0.0427605
27.3	M0154_0.90	0.0360707
3.1	M0154_0.90	0.0286653
39.2.1	M0154_0.90	0.0100372
50.2	M0154_0.90	0.0266942
51.4.2	M0154_0.90	0.0360707
2	M0155_0.90	0.00258831
3.1	M0155_0.90	0.00258831
32.1.1	M0155_0.90	0.0331882
47.2.1	M0155_0.90	0.0138235
16.2	M0156_0.90	0.0399379
2	M0156_0.90	0.0105194
3.1	M0156_0.90	0.038257
44	M0156_0.90	4.99004e-05
49	M0156_0.90	0.00903482
5.2.2	M0156_0.90	0.0456008
20.1	M0157_0.90	0.0440205
3.1	M0157_0.90	0.0299681
36.2.2	M0157_0.90	0.00999805
38.1	M0157_0.90	0.0244919
50.2	M0157_0.90	0.0275503
14.2	M0158_0.90	0.0135004
47.4	M0158_0.90	0.023144
3.1	M0159_0.90	0.00730733
39.2.1	M0159_0.90	0.0488879
44	M0159_0.90	1.59748e-05
5.2.2	M0159_0.90	0.0151345
51.1	M0159_0.90	0.0306876
27.3	M0160_0.90	0.0207317
3.1	M0160_0.90	0.0142204
46.4.2	M0160_0.90	0.0364801
50.2	M0160_0.90	0.0131936
14.1.2	M0161_0.90	0.0489129
2	M0161_0.90	0.0191351
20.1	M0161_0.90	0.0285755
3.1	M0161_0.90	0.00439446
43.2	M0161_0.90	0.037928
44	M0161_0.90	0.0145997
49	M0161_0.90	0.0460341
50.2	M0161_0.90	0.0175329
14.1.2	M0162_0.90	0.0499754
14.2	M0162_0.90	0.0341203
2	M0162_0.90	0.00700773
3.1	M0162_0.90	0.0248137
43.2	M0162_0.90	0.00141106
44	M0162_0.90	7.877e-07
47.4	M0162_0.90	0.0149656
49	M0162_0.90	0.00743814
5.2.2	M0162_0.90	0.0151646
14.1.2	M0163_0.90	0.0245269
2	M0163_0.90	0.0380341
31.2	M0163_0.90	0.0411851
35	M0163_0.90	0.0218951
39.2.1	M0163_0.90	0.0184776
41.2	M0163_0.90	0.0380341
5.2.2	M0163_0.90	0.0454185
2	M0164_0.90	0.0281978
27.3	M0164_0.90	0.0356022
3.1	M0164_0.90	0.0281978
32.1.1	M0164_0.90	0.016394
39.2.1	M0164_0.90	0.0416011
44	M0164_0.90	0.02262
47.2.1	M0164_0.90	0.0422129
2	M0165_0.90	0.042677
23.2	M0165_0.90	0.0487442
3.1	M0165_0.90	0.042677
40	M0165_0.90	0.0487442
43.2	M0165_0.90	0.000212901
44	M0165_0.90	0.00953091
50.2	M0165_0.90	0.0121753
51.4.2	M0165_0.90	0.0213712
28.3.1	M0166_0.90	0.000963877
3.1	M0166_0.90	0.0278774
51.2	M0166_0.90	0.031105
14.1.2	M0167_0.90	0.0195175
2	M0167_0.90	0.0305457
20.1	M0167_0.90	0.044835
44	M0167_0.90	0.000203266
49	M0167_0.90	0.00655626
50.2	M0167_0.90	0.0280856
51.1	M0227_0.90	0.0484569
27.3	M0251_0.90	0.0349055
3.1	M0251_0.90	0.0275052
43.2	M0251_0.90	0.0482859
44	M0251_0.90	0.0220547
47.2.1	M0251_0.90	0.0413983
50.2	M0251_0.90	0.0256076
2	M0253_0.90	0.0343777
27.3	M0253_0.90	0.0416899
3.1	M0253_0.90	0.00760668
31.2	M0253_0.90	0.036801
39.2.1	M0253_0.90	0.0126386
27.1	M0255_0.90	0.0250424
31.1.2	M0255_0.90	0.00659604
32.1.1	M0255_0.90	0.00281074
34.1.2	M0255_0.90	0.0115467
34.2	M0255_0.90	0.0293626
36.2.2	M0255_0.90	0.00659604
43.2	M0255_0.90	0.0014998
44	M0255_0.90	2.59144e-09
46.1	M0255_0.90	0.0430466
49	M0255_0.90	0.00716632
5.2.2	M0255_0.90	0.0205226
51.1	M0255_0.90	0.00415385
51.2	M0255_0.90	0.0409259
7.1	M0255_0.90	0.0482246
13.1.2	M0256_0.90	0.0199947
16.2	M0256_0.90	0.0450272
2	M0256_0.90	0.0474894
23.2	M0256_0.90	0.031853
31.1.2	M0256_0.90	0.0389236
39.1.1.1	M0256_0.90	0.000300226
41.2	M0256_0.90	0.00151094
43.2	M0256_0.90	0.000130546
44	M0256_0.90	4.10069e-05
45.3	M0256_0.90	0.0407938
49	M0256_0.90	0.00869072
55.2	M0256_0.90	0.0429312
14.1.2	M0257_0.90	0.00777067
31.1.2	M0257_0.90	0.0360836
36.2.2	M0257_0.90	0.0360836
38.1	M0257_0.90	0.0237378
39.1.1.1	M0257_0.90	0.0048163
41.2	M0257_0.90	0.0437616
43.2	M0257_0.90	0.00524262
44	M0257_0.90	1.01649e-06
45.3	M0257_0.90	0.0372544
55.2	M0257_0.90	0.0401762
9.2	M0257_0.90	0.0212073
14.1.2	M0258_0.90	0.039039
15.2	M0258_0.90	0.0200965
2	M0258_0.90	0.0256902
32.1.1	M0258_0.90	0.0400518
36.2.2	M0258_0.90	0.00499928
38.1	M0258_0.90	0.0400518
39.1.1.1	M0258_0.90	0.00229477
41.2	M0258_0.90	0.0256902
43.2	M0258_0.90	0.000276233
44	M0258_0.90	7.47867e-08
48	M0258_0.90	0.0288887
49	M0258_0.90	0.0143364
5.2.2	M0258_0.90	0.017081
55.2	M0258_0.90	0.0165301
2	M0259_0.90	0.0166158
29.2	M0259_0.90	0.0298815
3.3.2.1.1	M0259_0.90	0.0256289
39.2.2	M0259_0.90	0.0499183
43.2	M0259_0.90	0.00639022
20.3	M0260_0.90	0.0245794
40	M0260_0.90	0.00785526
14.1.2	M0261_0.90	0.015014
15.2	M0261_0.90	0.0215879
2	M0261_0.90	0.0100185
23.1.1.2	M0261_0.90	0.0344425
23.2	M0261_0.90	0.0456881
30.1	M0261_0.90	0.0338518
31.1.2	M0261_0.90	0.019566
32.1.1	M0261_0.90	0.0449146
36.2.2	M0261_0.90	0.00143337
39.1.1.1	M0261_0.90	0.0026554
41.2	M0261_0.90	0.0287426
43.2	M0261_0.90	8.70676e-05
44	M0261_0.90	1.00433e-07
49	M0261_0.90	0.00596864
15.1.2	M0262_0.90	0.0252465
16.1.1	M0262_0.90	0.0477946
14.2	M0263_0.90	0.00228646
2	M0263_0.90	0.0020002
20.3	M0263_0.90	0.0413171
22.2	M0263_0.90	0.00556916
31.1.2	M0263_0.90	0.00765997
36.2.2	M0263_0.90	0.0302381
38.2	M0263_0.90	0.0498973
41.2	M0263_0.90	0.0276079
44	M0263_0.90	0.000257402
51.1	M0263_0.90	0.0400392
55.1.1	M0263_0.90	0.0498973
55.2	M0263_0.90	0.0451783
7.1	M0263_0.90	0.0163999
9.1	M0263_0.90	0.0498973
11.2.1	M0264_0.90	0.0484217
14.2	M0264_0.90	0.0484217
28.1	M0264_0.90	0.0422318
31.1.2	M0264_0.90	0.0116666
34.1.2	M0264_0.90	0.0221576
34.2	M0264_0.90	0.0157384
36.2.1	M0264_0.90	0.0181119
41.2	M0264_0.90	0.0166534
43.2	M0264_0.90	0.00576248
44	M0264_0.90	1.79363e-07
49	M0264_0.90	0.00843193
51.1	M0264_0.90	0.0094477
51.2	M0264_0.90	0.00699702
55.2	M0264_0.90	0.0422318
7.1	M0264_0.90	0.00841134
10	M0265_0.90	0.0174678
14.2	M0265_0.90	0.0302991
21.1	M0265_0.90	0.0282211
29.2	M0265_0.90	0.0185679
43.2	M0265_0.90	0.0185679
27.1	M0266_0.90	0.0350737
31.1.2	M0266_0.90	0.0125039
34.1.2	M0266_0.90	0.0235075
34.2	M0266_0.90	0.0168395
36.2.2	M0266_0.90	0.0125039
39.1.1.1	M0266_0.90	0.019363
40	M0266_0.90	0.0329414
43.2	M0266_0.90	0.00632227
44	M0266_0.90	2.13329e-07
49	M0266_0.90	0.00922681
51.1	M0266_0.90	0.00218954
13.1.2	M0267_0.90	0.0109832
16.2	M0267_0.90	0.00271054
33	M0267_0.90	0.028429
38.1	M0267_0.90	0.0111251
38.3	M0267_0.90	0.0407552
39.1.1.1	M0267_0.90	0.0068463
41.2	M0267_0.90	0.0151649
43.2	M0267_0.90	0.0017781
45.3	M0267_0.90	0.00729514
5.2.1	M0267_0.90	0.0472715
9.2	M0267_0.90	0.0354
28.1	M0268_0.90	0.0182776
31.1.2	M0268_0.90	0.00144157
34.1.2	M0268_0.90	0.0345616
36.2.1	M0268_0.90	0.0298934
41.2	M0268_0.90	0.0100693
43.2	M0268_0.90	0.0039435
44	M0268_0.90	1.40353e-08
46.1	M0268_0.90	0.0404667
49	M0268_0.90	0.0165306
51.1	M0268_0.90	0.00363067
51.2	M0268_0.90	0.0362397
7.1	M0268_0.90	0.00460771
39.2.2	M0269_0.90	0.00964279
41.2	M0269_0.90	0.0335973
2	M0270_0.90	0.0174746
29.2	M0270_0.90	0.0279059
3.3.2.1.1	M0270_0.90	0.0492219
43.2	M0270_0.90	0.0279059
51.1	M0270_0.90	0.0379401
14.2	M0271_0.90	0.00946962
22.2	M0271_0.90	0.0119592
3.3.1	M0271_0.90	0.046619
38.2	M0271_0.90	0.00270854
39.1.2	M0271_0.90	0.00767707
39.2.1	M0271_0.90	0.0365784
4.2.2	M0271_0.90	0.0184212
41.2	M0271_0.90	0.0229289
43.2	M0271_0.90	0.00069342
47.2.2	M0271_0.90	0.021036
53.1.2.2	M0271_0.90	0.0483581
14.2	M0272_0.90	0.00489862
16.1.1	M0272_0.90	0.0358713
2	M0272_0.90	0.0488249
22.2	M0272_0.90	0.0358713
28.1	M0272_0.90	0.00392876
31.1.2	M0272_0.90	0.049942
36.2.2	M0272_0.90	0.0144849
41.2	M0272_0.90	0.0488249
43.2	M0272_0.90	0.0136439
44	M0272_0.90	2.60699e-05
46.4.2	M0272_0.90	0.0165461
49	M0272_0.90	0.00601837
7.1	M0272_0.90	0.0298898
8	M0272_0.90	0.0391128
36.2.2	M0273_0.90	0.0198962
38.3	M0273_0.90	0.0334476
39.1.1.1	M0273_0.90	0.0261464
39.1.2	M0273_0.90	0.0480932
41.2	M0273_0.90	0.0117928
43.2	M0273_0.90	0.0240284
51.1	M0273_0.90	0.0413835
13.1.2	M0323_0.90	0.0327282
15.2	M0323_0.90	0.025685
16.2	M0323_0.90	0.018395
2	M0323_0.90	0.0138194
30.1	M0323_0.90	0.043154
33	M0323_0.90	0.0363597
36.2.2	M0323_0.90	0.00775526
38.1	M0323_0.90	0.0254762
39.1.1.1	M0323_0.90	0.0037781
41.2	M0323_0.90	0.0138194
43.2	M0323_0.90	3.75892e-05
44	M0323_0.90	2.05682e-07
45.3	M0323_0.90	0.0363597
49	M0323_0.90	0.0228422
55.2	M0323_0.90	0.0230086
9.2	M0323_0.90	0.0401679
15.3	M0348_0.90	0.031142
27.1	M0348_0.90	0.0390214
31.1.2	M0348_0.90	0.000889402
36.2.2	M0348_0.90	0.013934
40	M0348_0.90	0.0356505
43.2	M0348_0.90	0.00730614
44	M0348_0.90	1.79917e-06
45.1	M0348_0.90	0.0278712
45.3	M0348_0.90	0.0473224
46.1	M0348_0.90	0.0339317
49	M0348_0.90	0.0106181
55.2	M0348_0.90	0.0478787
28.1	M0358_0.90	0.0197329
44	M0358_0.90	0.0466417
3.3.2.1.2	M0359_0.90	0.0337968
32.1.1	M0359_0.90	0.0236356
55.1.2	M0359_0.90	0.0166965
7.1	M0359_0.90	0.0398382
3.1	M0360_0.90	0.0110251
6.1	M0360_0.90	0.0186918
24	M0361_0.90	0.0481676
3.3.2.1.2	M0361_0.90	0.0262897
32.1.1	M0361_0.90	0.0464948
52.2	M0361_0.90	0.0345016
55.1.2	M0361_0.90	0.0267092
7.1	M0361_0.90	0.0351279
30.2.2	M0362_0.90	0.046757
36.1	M0362_0.90	0.0497062
42.1	M0362_0.90	0.0172165
20.1	M0363_0.90	0.0148296
3.3.2.1.2	M0363_0.90	0.0423039
49	M0363_0.90	0.0426569
50.1	M0363_0.90	0.046677
52.1	M0363_0.90	0.0159319
55.1.2	M0363_0.90	0.0458183
7.1	M0363_0.90	0.0336839
9.1	M0363_0.90	0.0254574
20.1	M0364_0.90	0.00502778
3.3.2.1.2	M0364_0.90	0.00839472
45.1	M0364_0.90	0.0388556
46.4.2	M0364_0.90	0.0423095
7.1	M0364_0.90	0.0124705
8	M0364_0.90	0.0376107
20.1	M0365_0.90	0.00792667
52.2	M0365_0.90	0.0165558
55.1.2	M0365_0.90	0.0223985
55.2	M0365_0.90	0.0444032
7.1	M0365_0.90	0.0065877
12.2	M0366_0.90	0.0380103
20.1	M0366_0.90	0.0042216
3.3.2.1.2	M0366_0.90	0.0236174
52.1	M0366_0.90	0.020184
7.1	M0366_0.90	0.020184
8	M0366_0.90	0.0277441
9.1	M0366_0.90	0.0316282
20.1	M0367_0.90	0.0413792
50.1	M0367_0.90	0.0341056
12.2	M0528_0.90	0.0328579
16.1.2	M0528_0.90	0.00859921
41.3.1	M0528_0.90	0.0193574
39.1.1.1	M0529_0.90	0.0431819
11.2.1	M0530_0.90	0.0373935
26	M0530_0.90	0.0199217
13.1.1	M0534_0.90	0.041893
38.1	M0534_0.90	0.0230769
5.1	M0534_0.90	0.0142066
6.2	M0534_0.90	0.00710497
11.2.1	M0535_0.90	0.00802824
30.2.1	M0535_0.90	0.0221239
48	M0535_0.90	0.0499303
14.2	M0536_0.90	0.00817992
47.1.1	M0536_0.90	0.049455
51.4.2	M0536_0.90	0.0413802
13.1.2	M0537_0.90	0.0443338
42.2	M0537_0.90	0.0117923
45.1	M0537_0.90	0.028957
48	M0537_0.90	0.0275936
23.2	M0538_0.90	0.0489482
26	M0538_0.90	0.0463262
34.2	M0538_0.90	0.0337448
39.1.1.2	M0538_0.90	0.0367492
43.1	M0538_0.90	0.0148649
2	M0583_0.90	0.00271034
45.3	M0583_0.90	0.0237839
52.1	M0583_0.90	0.0263667
43.2	M0584_0.90	0.00996758
45.3	M0584_0.90	0.00935475
54.1.1	M0584_0.90	0.0137276
55.1.1	M0584_0.90	0.0229725
11.2.1	M0586_0.90	0.0195371
23.1.1.2	M0586_0.90	0.0121087
32.2	M0586_0.90	0.0363784
51.3	M0586_0.90	0.010557
53.1.1	M0586_0.90	0.0378239
7.1	M0586_0.90	4.04497e-05
51.4.2	M0587_0.90	0.000327754
31.1.2	M0588_0.90	0.03125
31.2	M0588_0.90	0.0137251
36.2.1	M0588_0.90	0.0385719
38.2	M0588_0.90	0.0438927
46.1	M0588_0.90	0.000826866
10	M0589_0.90	0.0239263
14.1.2	M0589_0.90	0.0142477
16.1.1	M0589_0.90	0.00183749
3.1	M0589_0.90	0.017719
32.2	M0589_0.90	0.0184519
35	M0589_0.90	0.0239263
7.1	M0589_0.90	0.000825376
3.2	M0590_0.90	0.0384961
31.1.2	M0590_0.90	0.0384961
22.2	M0592_0.90	0.000888476
24	M0592_0.90	0.00441137
41.3.1	M0592_0.90	0.018839
3.1	M0593_0.90	0.0458829
3.2	M0593_0.90	0.0227635
37	M0593_0.90	0.02634
54.1.2	M0593_0.90	0.0245164
23.1.1.2	M0594_0.90	0.0382463
27.1	M0594_0.90	0.038041
3.3.1	M0594_0.90	0.0197428
36.1	M0594_0.90	0.00867122
5.1	M0594_0.90	0.0415976
51.3	M0594_0.90	0.0493385
54.3	M0594_0.90	0.0232522
55.1.1	M0594_0.90	0.0333723
7.1	M0594_0.90	0.0114191
24	M0602_0.90	9.21939e-05
35	M0602_0.90	1.40925e-05
42.2	M0602_0.90	0.0290929
12.2	M0613_0.90	0.0331933
21.2.2	M0613_0.90	0.0409229
53.2	M0613_0.90	0.00147375
36.2.1	M0616_0.90	0.0256001
50.2	M0616_0.90	0.000346036
51.2	M0616_0.90	0.0136676
51.4.1	M0616_0.90	0.00511482
28.1	M0617_0.90	0.0264729
28.3.2	M0617_0.90	0.036267
39.1.1.1	M0617_0.90	0.00550614
17	M0618_0.90	0.0344596
47.4	M0620_0.90	0.0337659
28.3.2	M0691_0.90	0.0451468
51.3	M0691_0.90	0.048668
51.4.2	M0691_0.90	0.0351369
6.1	M0692_0.90	0.0472014
13.2	M0693_0.90	0.0355049
14.1.1	M0693_0.90	0.0221551
20.3	M0693_0.90	0.0262312
22.1	M0693_0.90	0.0116799
27.2	M0693_0.90	0.0217743
29.2	M0693_0.90	0.00686055
34.1.1	M0693_0.90	0.0116799
39.2.1	M0693_0.90	0.0355049
51.2	M0693_0.90	0.0167782
14.1.1	M0694_0.90	0.0315354
15.1.2	M0694_0.90	0.0263882
23.1.1.1	M0694_0.90	0.0352361
29.1	M0694_0.90	0.0477501
3.2	M0694_0.90	0.0162826
47.4	M0694_0.90	0.00889559
28.3.2	M0695_0.90	0.0234717
39.1.1.1	M0695_0.90	0.0133337
4.2.1	M0695_0.90	0.0255757
46.3	M0695_0.90	0.0275881
47.2.1	M0695_0.90	0.0340107
53.1.2.1	M0695_0.90	0.0284318
54.1.1	M0695_0.90	0.0365644
11.2.1	M0696_0.90	0.00717882
13.1.1	M0696_0.90	0.0172187
13.2	M0696_0.90	0.0181293
14.1.1	M0696_0.90	0.0123029
47.2.1	M0696_0.90	0.00435671
51.4.1	M0696_0.90	0.00773233
53.2	M0696_0.90	0.0310141
11.2.2	M0697_0.90	0.0312987
15.1.2	M0697_0.90	0.000963656
20.3	M0697_0.90	0.00489237
55.1.1	M0697_0.90	0.0356949
20.3	M0698_0.90	0.0005702
28.3.1	M0698_0.90	0.0304719
46.3	M0698_0.90	0.0490666
47.1.2	M0698_0.90	0.0223273
9.1	M0698_0.90	0.0183973
15.1.2	M0699_0.90	0.0302885
16.2	M0699_0.90	0.0370872
20.3	M0699_0.90	0.00326423
30.2.2	M0699_0.90	0.0112593
39.1.1.1	M0699_0.90	0.0233411
45.2	M0699_0.90	0.038198
47.3	M0699_0.90	0.0237643
3.2	M0700_0.90	0.0299482
30.1	M0700_0.90	0.0395095
35	M0700_0.90	0.0206884
39.1.1.1	M0700_0.90	0.0369907
15.1.2	M0701_0.90	0.031547
47.2.1	M0701_0.90	0.0141129
53.1.2.1	M0701_0.90	0.00964303
54.3	M0701_0.90	0.0419602
11.2.1	M0702_0.90	0.0129296
13.1.1	M0702_0.90	0.0373025
13.2	M0702_0.90	0.00922677
14.1.1	M0702_0.90	0.0249688
16.2	M0702_0.90	0.0108956
20.3	M0702_0.90	0.000325572
11.2.1	M0703_0.90	0.0355064
20.3	M0703_0.90	0.0372814
32.3	M0703_0.90	0.00355616
44	M0703_0.90	0.00504735
47.2.1	M0703_0.90	0.000112474
9.1	M0703_0.90	0.0409304
15.1.2	M0704_0.90	0.00562369
16.1.2	M0704_0.90	0.0266339
13.2	M0718_0.90	0.0246032
22.3	M0718_0.90	0.0420682
26	M0718_0.90	0.0111251
28.3.1	M0718_0.90	0.0162449
3.2	M0718_0.90	0.0244586
3.3.2.1.2	M0718_0.90	0.022211
32.1.1	M0718_0.90	0.0395654
38.2	M0718_0.90	0.0377008
39.1.1.1	M0718_0.90	0.0068463
39.1.1.2	M0718_0.90	0.0319995
51.4.1	M0718_0.90	0.0319995
53.2	M0718_0.90	0.0484569
9.2	M0718_0.90	0.0354
32.1.1	M0751_0.90	0.0362192
55.1.2	M0751_0.90	0.03473
12.2	M0770_0.90	0.0298752
11.1	M0771_0.90	0.0273936
17	M0771_0.90	0.0211798
40	M0771_0.90	0.0339989
45.2	M0771_0.90	0.0427667
50.2	M0771_0.90	0.0399288
31.2	M0772_0.90	8.90885e-05
52.1	M0772_0.90	0.0256055
55.1.1	M0772_0.90	0.0240045
15.3	M0773_0.90	0.00850791
21.2.1	M0773_0.90	0.013675
31.2	M0773_0.90	0.0258208
18.1.1	M0774_0.90	0.0020621
21.2.1	M0775_0.90	0.0222159
27.1	M0775_0.90	0.0102792
28.3.2	M0775_0.90	0.00176946
42.2	M0775_0.90	0.0433616
14.2	M0776_0.90	0.0284142
27.1	M0776_0.90	0.0141592
29.2	M0776_0.90	0.00309275
3.1	M0776_0.90	0.0493327
39.1.1.1	M0776_0.90	0.00470909
15.2	M0777_0.90	0.0364173
2	M0777_0.90	0.00327194
22.1	M0777_0.90	0.0498638
22.2	M0777_0.90	0.0304097
34.2	M0777_0.90	0.0466646
35	M0777_0.90	0.0304097
46.2.1	M0777_0.90	0.0435705
46.2.2	M0777_0.90	0.0167114
46.3	M0777_0.90	0.0435705
54.1.1	M0777_0.90	0.0349307
8	M0777_0.90	0.0322413
12.2	M0778_0.90	0.0353563
25	M0778_0.90	0.0480959
30.1	M0778_0.90	0.0137025
9.1	M0778_0.90	0.0388748
10	M0779_0.90	0.0109467
46.1	M0779_0.90	0.0284264
54.2	M0779_0.90	0.0105622
37	M0780_0.90	0.0238673
21.2.1	M0781_0.90	0.0442938
27.1	M0781_0.90	0.000855242
46.4.1	M0781_0.90	0.0281524
28.2	M0782_0.90	0.0328643
49	M0782_0.90	0.00534186
5.2.1	M0782_0.90	0.0150155
10	M0783_0.90	0.0231164
22.2	M0783_0.90	0.0231164
27.1	M0783_0.90	0.0170724
31.1.1	M0783_0.90	0.0211424
36.1	M0783_0.90	0.0136609
7.2	M0783_0.90	0.00450893
3.3.2.1.1	M0784_0.90	0.0271499
40	M0784_0.90	0.0140625
5.1	M0784_0.90	0.0254015
12.2	M0785_0.90	0.0275059
51.4.1	M0785_0.90	0.0395371
53.1.2.2	M0785_0.90	0.0422138
14.1.1	M1031_0.90	0.0330415
22.1	M1031_0.90	0.0189816
3.3.2.1.2	M1031_0.90	0.00210172
36.1	M1031_0.90	0.0465272
36.2.1	M1031_0.90	0.0189816
50.2	M1031_0.90	0.0330415
13.1.1	M1116_0.90	0.0322581
29.1	M1116_0.90	0.0386027
32.1.1	M1116_0.90	0.0465062
38.3	M1116_0.90	0.0182525
40	M1116_0.90	0.0449645
53.2	M1116_0.90	0.0482797
10	M1130_0.90	0.0018087
12.2	M1130_0.90	0.0337097
22.2	M1130_0.90	0.0398475
25	M1130_0.90	0.0457637
3.1	M1130_0.90	0.0316399
30.1	M1130_0.90	0.0293936
31.1.1	M1130_0.90	0.0382065
38.2	M1130_0.90	0.0369312
44	M1130_0.90	0.0158722
7.2	M1130_0.90	0.00170129
12.2	M1131_0.90	0.0308525
22.2	M1131_0.90	0.0260386
27.2	M1131_0.90	0.0364294
29.2	M1131_0.90	0.0276284
38.3	M1131_0.90	0.0103126
7.2	M1131_0.90	0.0364294
10	M1132_0.90	0.0118611
12.2	M1132_0.90	0.0165433
40	M1132_0.90	0.00768619
46.2.1	M1132_0.90	0.0208782
47.1.2	M1132_0.90	0.0312298
28.3.1	M1192_0.90	0.0427605
34.1.1	M1192_0.90	0.0151929
50.1	M1192_0.90	0.0448305
22.3	M1193_0.90	0.0273071
28.3.1	M1193_0.90	0.002721
31.1.2	M1193_0.90	0.0284254
54.2	M1193_0.90	0.0033455
16.1.2	M1194_0.90	0.0233201
23.1.1.2	M1194_0.90	0.034184
36.2.2	M1194_0.90	0.0039817
43.2	M1194_0.90	0.0048231
16.2	M1195_0.90	0.0268024
23.2	M1195_0.90	0.044576
27.2	M1195_0.90	0.0479051
53.1.2.1	M1195_0.90	0.00569433
14.1.2	M1196_0.90	0.0112316
16.1.1	M1196_0.90	0.0447121
27.2	M1196_0.90	0.0101688
55.1.1	M1196_0.90	0.00982114
3.1	M1218_0.90	0.010243
32.1.1	M1218_0.90	0.0236587
46.4.1	M1218_0.90	0.0191902
12.2	M1219_0.90	0.000104168
34.2	M1219_0.90	0.0335657
43.1	M1219_0.90	0.000913313
17	M1221_0.90	0.0111851
22.1	M1225_0.90	0.0124924
31.1.1	M1225_0.90	0.0257802
35	M1225_0.90	0.0397192
44	M1225_0.90	0.0190168
11.2.2	M1227_0.90	0.00393656
12.1	M1227_0.90	0.0392025
14.1.2	M1227_0.90	0.0206998
16.1.2	M1227_0.90	0.0392025
3.3.1	M1227_0.90	0.0468942
31.1.1	M1227_0.90	0.0236441
43.1	M1227_0.90	0.00877663
44	M1227_0.90	0.0270173
46.4.1	M1227_0.90	0.0440032
24	M1229_0.90	0.000237968
39.3	M1229_0.90	0.0340153
5.1	M1229_0.90	0.00545607
53.2	M1229_0.90	0.0462179
13.2	M1230_0.90	0.0498013
44	M1230_0.90	0.0308743
54.3	M1230_0.90	0.0387201
11.2.2	M1231_0.90	0.0463894
16.1.2	M1231_0.90	0.0022072
32.1.1	M1231_0.90	0.0190156
46.3	M1231_0.90	0.0391445
46.4.2	M1231_0.90	0.00888582
47.1.2	M1231_0.90	0.0167984
51.4.1	M1231_0.90	0.00036741
13.1.1	M1232_0.90	0.0163628
24	M1232_0.90	0.0460084
32.3	M1232_0.90	0.0357507
46.4.2	M1232_0.90	0.0311183
12.2	M1233_0.90	0.0276979
21.1	M1233_0.90	0.0256113
43.1	M1233_0.90	0.0174931
49	M1233_0.90	0.0342379
50.1	M1233_0.90	0.049624
6.3	M1233_0.90	0.0146318
3.1	M1234_0.90	0.00883735
32.1.1	M1234_0.90	0.0205701
46.4.1	M1234_0.90	0.0171194
55.1.2	M1234_0.90	0.00845018
17	M1235_0.90	0.0184774
13.1.1	M1236_0.90	0.0142453
16.2	M1236_0.90	0.0465436
46.4.2	M1236_0.90	0.0279653
47.1.2	M1236_0.90	0.0414839
51.4.1	M1236_0.90	6.47111e-05
33	M1237_0.90	0.0477946
36.1	M1237_0.90	0.0102053
51.4.1	M1237_0.90	0.000260432
22.1	M1238_0.90	0.0483113
51.1	M1238_0.90	0.0240317
51.2	M1238_0.90	0.0101335
53.1.2.2	M1238_0.90	0.00569954
14.2	M1239_0.90	0.0153092
23.1.2	M1239_0.90	0.0209269
23.2	M1239_0.90	0.0481175
51.3	M1239_0.90	0.0428743
51.4.1	M1239_0.90	0.0164484
20.2	M1241_0.90	0.048408
23.1.2	M1241_0.90	0.0334206
46.3	M1241_0.90	0.00406992
51.4.1	M1241_0.90	0.0315857
16.1.2	M1242_0.90	0.0405148
31.1.2	M1242_0.90	0.0328513
32.1.1	M1242_0.90	0.00671523
33	M1242_0.90	0.0232691
38.2	M1242_0.90	0.0460782
39.1.1.2	M1242_0.90	0.0069961
46.3	M1242_0.90	0.0353138
45.3	M1243_0.90	0.0276299
13.1.1	M1244_0.90	0.0142453
13.2	M1244_0.90	0.0152116
36.1	M1244_0.90	0.00212012
46.3	M1244_0.90	0.0279653
50.2	M1244_0.90	0.00926297
51.4.1	M1244_0.90	0.032164
11.1	M1245_0.90	0.031511
13.2	M1245_0.90	0.0170023
15.3	M1245_0.90	0.0358979
23.1.1.1	M1245_0.90	0.0259931
23.1.1.2	M1245_0.90	0.0288333
28.3.1	M1245_0.90	0.0288333
45.3	M1245_0.90	0.00763644
46.4.2	M1245_0.90	0.018438
47.2.1	M1245_0.90	0.0288333
49	M1245_0.90	0.0125783
5.1	M1245_0.90	0.048859
14.3	M1246_0.90	0.0296488
20.1	M1246_0.90	0.0440238
23.1.1.2	M1246_0.90	0.0464081
28.2	M1246_0.90	0.0177682
34.1.2	M1246_0.90	0.0464081
39.2.1	M1246_0.90	0.0467377
41.2	M1246_0.90	0.00122776
50.2	M1246_0.90	0.0296488
51.3	M1246_0.90	0.0143817
36.2.1	M1247_0.90	0.028234
52.2	M1247_0.90	0.0207149
53.1.2.2	M1247_0.90	0.0301982
18.2	M1248_0.90	0.0129125
54.2	M1248_0.90	0.0290678
14.3	M1249_0.90	0.0288716
16.1.2	M1249_0.90	0.0185246
16.2	M1249_0.90	0.00262349
5.2.2	M1249_0.90	0.0346818
50.2	M1249_0.90	0.00441594
6.2	M1249_0.90	0.0379618
13.1.1	M1250_0.90	0.0152807
17	M1250_0.90	0.0316853
23.1.2	M1250_0.90	0.00305743
34.1.2	M1250_0.90	0.0199102
1	M1251_0.90	0.0224424
12.2	M1251_0.90	0.0311437
17	M1251_0.90	0.0106513
26	M1251_0.90	0.00133844
39.3	M1251_0.90	0.0444259
40	M1251_0.90	0.0121146
7.2	M1251_0.90	0.0220011
9.1	M1251_0.90	0.0146955
16.1.2	M1252_0.90	0.0293288
30.1	M1252_0.90	0.00491355
44	M1252_0.90	0.000959249
14.1.2	M1253_0.90	0.0121681
22.3	M1253_0.90	0.0101272
32.1.1	M1253_0.90	0.0401996
44	M1253_0.90	0.0143261
7.2	M1253_0.90	0.0423477
15.2	M1254_0.90	0.0338617
22.1	M1254_0.90	0.00815601
30.1	M1254_0.90	0.00893822
39.1.1.1	M1254_0.90	0.0452395
39.2.1	M1254_0.90	0.0237316
42.1	M1254_0.90	0.0485532
45.3	M1254_0.90	0.00554683
47.1.2	M1254_0.90	0.0115724
9.1	M1254_0.90	0.00147304
9.2	M1254_0.90	0.0119784
44	M1255_0.90	0.0214982
55.1.2	M1255_0.90	0.0207615
55.2	M1255_0.90	0.00418052
14.1.2	M1256_0.90	0.00214105
20.2	M1256_0.90	0.0316995
3.3.2.1.2	M1256_0.90	0.0187934
35	M1256_0.90	0.044167
13.1.1	M1257_0.90	0.049404
20.2	M1257_0.90	0.0361315
39.1.1.1	M1257_0.90	0.0233411
47.1.2	M1257_0.90	0.000578323
51.4.1	M1257_0.90	0.00326423
14.2	M1258_0.90	0.0243512
23.1.2	M1258_0.90	0.0291276
46.3	M1258_0.90	0.0226569
51.4.1	M1258_0.90	0.0261119
11.2.1	M1259_0.90	0.0142294
23.1.1.1	M1259_0.90	0.0314767
45.2	M1259_0.90	0.0293753
53.1.1	M1259_0.90	0.0135904
53.1.2.2	M1259_0.90	0.0170246
43.2	M1260_0.90	0.0340815
44	M1260_0.90	0.0151974
49	M1260_0.90	0.0402555
52.2	M1260_0.90	0.0447001
31.1.1	M1261_0.90	0.0390513
34.2	M1261_0.90	0.00912032
41.3.1	M1261_0.90	0.0390513
54.1.1	M1261_0.90	0.00663069
18.1.2	M1262_0.90	0.0367132
5.2.2	M1262_0.90	0.0327393
53.2	M1262_0.90	0.005974
8	M1262_0.90	0.0443551
9.2	M1262_0.90	0.0423813
12.2	M1267_0.90	0.000104168
34.2	M1267_0.90	0.0335657
43.1	M1267_0.90	0.000913313
36.1	M1279_0.90	0.021024
47.1.2	M1279_0.90	0.0499598
50.2	M1279_0.90	0.0119591
51.4.1	M1279_0.90	0.0388923
1	M1281_0.90	0.0412815
38.3	M1281_0.90	0.0160052
43.1	M1281_0.90	0.00772531
6.3	M1281_0.90	0.0316682
13.1.1	M1304_0.90	0.00935945
16.2	M1304_0.90	0.00117993
23.1.1.2	M1304_0.90	0.0430357
30.2.1	M1304_0.90	0.0198043
32.3	M1304_0.90	0.0153238
45.3	M1304_0.90	0.0118383
50.1	M1304_0.90	0.0451834
55.2	M1304_0.90	0.0301648
30.2.1	M1316_0.90	0.0258837
47.1.2	M1316_0.90	0.0275573
51.2	M1316_0.90	0.0387703
9.2	M1316_0.90	0.0492224
4.1	M1317_0.90	0.0312298
14.3	M1318_0.90	0.0103832
48	M1318_0.90	0.00128158
41.3.1	M1319_0.90	0.00842396
6.2	M1319_0.90	0.0244441
18.1.2	M1320_0.90	0.0323315
22.2	M1320_0.90	0.0387223
55.2	M1320_0.90	0.0252359
7.1	M1320_0.90	0.0157638
26	M1321_0.90	0.0186412
31.1.2	M1321_0.90	0.0125756
7.1	M1321_0.90	0.0215148
22.3	M1322_0.90	0.0243368
34.1.1	M1322_0.90	0.00710239
10	M1323_0.90	0.0300944
18.1.2	M1323_0.90	0.0259725
47.3	M1323_0.90	0.0146487
7.1	M1323_0.90	0.00171962
18.1.2	M1324_0.90	0.0446518
38.1	M1324_0.90	0.0134152
46.1	M1324_0.90	0.0099262
31.2	M1325_0.90	0.046633
38.1	M1325_0.90	0.0186578
46.1	M1325_0.90	0.0120301
18.1.2	M1326_0.90	0.0498924
38.1	M1326_0.90	0.0155875
16.2	M1327_0.90	0.0384658
23.1.1.1	M1327_0.90	0.0423747
25	M1327_0.90	0.0299499
34.1.1	M1327_0.90	0.0245794
38.1	M1327_0.90	0.0164293
54.3	M1327_0.90	0.0423747
7.1	M1327_0.90	0.0299499
16.2	M1328_0.90	0.041282
20.1	M1328_0.90	0.011412
31.2	M1328_0.90	0.046633
38.1	M1328_0.90	0.0186578
49	M1328_0.90	0.0176285
26	M1329_0.90	0.0208174
31.1.2	M1329_0.90	0.00335284
34.1.1	M1329_0.90	0.029606
45.2	M1329_0.90	0.0480243
5.2.2	M1329_0.90	0.048195
7.1	M1329_0.90	0.00595819
33	M1330_0.90	0.015697
34.1.1	M1330_0.90	0.0298846
6.1	M1330_0.90	0.0177276
7.1	M1330_0.90	0.00603488
36.1	M1331_0.90	0.0377088
42.2	M1331_0.90	0.013257
51.1	M1331_0.90	0.0289448
53.1.1	M1331_0.90	0.0176249
27.1	M1450_0.90	0.0130727
39.1.1.1	M1450_0.90	0.000455093
54.1.1	M1450_0.90	0.00368919
30.1	M1451_0.90	0.0015946
52.2	M1451_0.90	0.0424259
55.1.2	M1451_0.90	0.0378209
36.2.2	M1452_0.90	0.0229857
39.1.1.1	M1452_0.90	0.0285056
45.1	M1452_0.90	0.0325394
5.2.2	M1452_0.90	0.0469252
54.1.1	M1452_0.90	0.00255556
13.2	M1453_0.90	0.0251688
22.2	M1453_0.90	0.0277497
39.1.1.1	M1453_0.90	0.0108908
39.1.1.1	M1454_0.90	0.012031
45.1	M1454_0.90	0.0138299
15.1.2	M1455_0.90	0.0237076
22.3	M1455_0.90	0.045558
27.1	M1455_0.90	0.0351656
31.1.2	M1455_0.90	0.0168218
38.1	M1455_0.90	0.0442039
39.1.1.1	M1455_0.90	2.70097e-06
45.1	M1455_0.90	0.00155349
36.1	M1459_0.90	0.0341926
39.1.1.1	M1459_0.90	0.00448618
45.1	M1459_0.90	0.0240908
53.2	M1459_0.90	0.0212482
54.1.1	M1459_0.90	0.0463317
27.1	M1460_0.90	0.028417
39.1.1.1	M1461_0.90	9.09502e-05
39.2.1	M1461_0.90	0.0404786
45.1	M1461_0.90	0.00193492
47.2.1	M1461_0.90	0.0154586
31.1.1	M1462_0.90	0.0106059
39.1.1.1	M1462_0.90	0.0266339
45.1	M1462_0.90	0.0304227
51.3	M1462_0.90	0.0143859
53.1.1	M1462_0.90	0.0447342
8	M1462_0.90	0.0143859
15.2	M1463_0.90	0.020189
36.2.2	M1463_0.90	0.00226963
39.1.1.1	M1463_0.90	2.96973e-05
45.1	M1463_0.90	0.0255992
54.1.1	M1463_0.90	0.0153474
11.2.2	M1466_0.90	0.0406459
16.1.2	M1466_0.90	0.0406459
18.3	M1466_0.90	0.029648
23.2	M1466_0.90	0.0186459
37	M1466_0.90	0.0387204
39.1.1.1	M1466_0.90	0.0406459
4.2.1	M1466_0.90	0.0331628
45.3	M1466_0.90	0.00115783
54.1.1	M1466_0.90	0.0313858
11.2.2	M1467_0.90	0.0385719
12.1	M1467_0.90	0.00653463
13.1.1	M1467_0.90	0.0180746
45.3	M1467_0.90	0.0218382
8	M1467_0.90	0.0231908
15.1.1	M1506_0.90	0.00146816
16.2	M1506_0.90	0.0346401
23.1.1.2	M1506_0.90	0.0299831
3.2	M1506_0.90	0.0442495
39.1.2	M1506_0.90	0.00960698
51.1	M1506_0.90	0.0165717
51.2	M1506_0.90	0.00994859
38.2	M1507_0.90	0.000756065
46.2.1	M1507_0.90	0.0269546
46.2.2	M1507_0.90	0.0475609
47.1.2	M1507_0.90	0.0400289
50.2	M1507_0.90	0.0475609
28.3.1	M1508_0.90	0.0281524
47.4	M1508_0.90	0.0267834
51.1	M1508_0.90	0.017622
53.1.2.1	M1508_0.90	0.0195133
54.1.2	M1508_0.90	0.0413436
12.2	M1527_0.90	0.00128794
41.3.2	M1527_0.90	0.00684316
16.1.2	M1528_0.90	0.0279638
53.1.2.1	M1528_0.90	0.0111642
1	M1529_0.90	0.0182589
40	M1529_0.90	0.00927527
36.2.2	M1530_0.90	0.00291065
53.2	M1530_0.90	0.0211386
54.2	M1530_0.90	0.00606529
11.1	M1531_0.90	0.0227013
11.2.1	M1531_0.90	0.000452992
12.2	M1531_0.90	0.011801
16.1.2	M1531_0.90	0.0191322
20.3	M1531_0.90	0.0191322
23.2	M1531_0.90	0.0292859
32.2	M1531_0.90	0.00165781
40	M1531_0.90	0.0043332
53.1.2.1	M1531_0.90	0.0357889
53.1.2.2	M1531_0.90	0.02087
12.2	M1532_0.90	0.00460903
38.2	M1532_0.90	0.00791188
40	M1532_0.90	0.0265834
47.2.1	M1532_0.90	0.0395778
52.2	M1532_0.90	0.0235524
12.2	M1533_0.90	0.00382363
16.1.2	M1533_0.90	0.00708108
20.3	M1533_0.90	0.00708108
40	M1533_0.90	1.03028e-05
12.2	M1534_0.90	0.0180065
40	M1534_0.90	0.0403656
12.2	M1535_0.90	0.00215947
34.2	M1535_0.90	0.0334252
38.2	M1535_0.90	0.00375312
40	M1535_0.90	0.0160149
42.1	M1535_0.90	0.00756735
45.2	M1535_0.90	0.0496128
47.1.1	M1535_0.90	0.02554
7.2	M1535_0.90	0.0115686
9.1	M1535_0.90	0.0385506
12.2	M1536_0.90	0.0117052
3.3.1	M1536_0.90	0.00205448
3.3.2.1.1	M1536_0.90	0.0465272
39.1.2	M1536_0.90	0.0401859
40	M1536_0.90	0.000491744
12.2	M1537_0.90	0.00671102
40	M1537_0.90	0.0024018
46.4.2	M1537_0.90	0.0492264
12.2	M1538_0.90	0.0117052
3.3.1	M1538_0.90	0.00205448
3.3.2.1.1	M1538_0.90	0.0465272
39.1.2	M1538_0.90	0.0401859
40	M1538_0.90	0.000491744
1	M1539_0.90	0.0151438
33	M1539_0.90	0.0271441
38.2	M1539_0.90	0.0362754
39.1.2	M1539_0.90	0.00551009
40	M1539_0.90	0.0072765
53.1.2.1	M1539_0.90	0.00960371
12.2	M1540_0.90	0.00314458
16.1.2	M1540_0.90	0.00585752
20.3	M1540_0.90	0.00585752
23.2	M1540_0.90	0.0399375
40	M1540_0.90	7.65459e-06
12.2	M1541_0.90	0.000860106
40	M1541_0.90	0.0411388
11.1	M1542_0.90	0.0111871
11.2.1	M1542_0.90	0.0362964
12.2	M1542_0.90	0.00491256
16.1.2	M1542_0.90	0.000268027
20.3	M1542_0.90	0.00902588
40	M1542_0.90	0.00958747
43.1	M1542_0.90	0.0158214
31.2	M1543_0.90	0.0304707
39.1.2	M1543_0.90	0.0353432
40	M1543_0.90	0.0242936
5.1	M1543_0.90	0.044479
11.1	M1544_0.90	0.00917417
12.2	M1544_0.90	0.00399165
16.1.2	M1544_0.90	0.00738246
20.3	M1544_0.90	0.00738246
23.2	M1544_0.90	0.0459166
35	M1544_0.90	0.00794771
39.1.1.2	M1544_0.90	0.00738246
40	M1544_0.90	1.10005e-05
12.2	M1545_0.90	0.00155993
16.1.2	M1545_0.90	0.016811
20.3	M1545_0.90	0.00296027
34.1.2	M1545_0.90	0.0461221
40	M1545_0.90	0.00041569
11.1	M1546_0.90	0.00858738
11.2.1	M1546_0.90	0.0295435
12.2	M1546_0.90	0.00372531
16.1.2	M1546_0.90	0.00121646
20.3	M1546_0.90	0.00690447
23.2	M1546_0.90	0.0441002
24	M1546_0.90	0.00207218
40	M1546_0.90	0.00765068
43.1	M1546_0.90	0.0132739
3.3.2.1.2	M1547_0.90	0.042663
5.1	M1547_0.90	0.033468
11.2.1	M1561_0.90	0.0294152
27.3	M1561_0.90	0.0186337
32.1.1	M1561_0.90	0.00916703
47.1.2	M1561_0.90	0.0371302
54.3	M1561_0.90	0.0455209
55.1.2	M1561_0.90	0.0129763
15.3	M1562_0.90	0.0165601
3.2	M1562_0.90	0.0113412
5.2.2	M1562_0.90	0.0132193
8	M1562_0.90	0.0124962
47.3	M1563_0.90	0.0100781
50.2	M1564_0.90	0.013319
14.2	M1565_0.90	0.0173922
14.3	M1565_0.90	0.006336
21.2.1	M1565_0.90	0.0173922
27.2	M1565_0.90	0.0426408
36.2.1	M1565_0.90	0.00840313
38.1	M1565_0.90	0.0369783
50.2	M1565_0.90	0.0156405
15.3	M1566_0.90	0.0272695
24	M1566_0.90	0.00691152
41.3.1	M1566_0.90	0.0414518
8	M1566_0.90	0.00493254
50.2	M1567_0.90	0.0491446
21.2.1	M1568_0.90	0.0186204
27.2	M1568_0.90	0.0250867
41.3.1	M1568_0.90	0.0375537
50.2	M1568_0.90	0.035339
36.2.1	M1569_0.90	0.0395991
50.2	M1569_0.90	0.023814
5.2.2	M1570_0.90	0.0216698
50.2	M1570_0.90	0.0115468
14.3	M1571_0.90	0.0188833
21.2.1	M1571_0.90	0.0376136
22.2	M1571_0.90	0.0379903
35	M1571_0.90	0.0379903
38.1	M1571_0.90	0.0158746
5.2.2	M1571_0.90	0.00438022
50.2	M1571_0.90	0.0188833
8	M1571_0.90	0.0406423
15.3	M1572_0.90	0.00441979
24	M1572_0.90	0.0236799
42.2	M1572_0.90	0.00822503
45.2	M1572_0.90	0.0318178
23.1.1.2	M1573_0.90	0.0452873
47.4	M1573_0.90	0.0281126
5.2.2	M1573_0.90	0.0102004
50.2	M1573_0.90	0.0463424
8	M1573_0.90	0.0329877
46.4.1	M1574_0.90	0.0354267
3.2	M1575_0.90	0.0278287
5.2.2	M1575_0.90	0.0271392
8	M1575_0.90	0.00960641
14.3	M1576_0.90	0.0173778
31.1.2	M1576_0.90	0.0418006
14.3	M1577_0.90	0.0463564
15.3	M1577_0.90	0.0326666
3.2	M1577_0.90	0.0206161
5.2.2	M1577_0.90	0.00273166
8	M1577_0.90	0.0250347
14.3	M1578_0.90	0.010124
4.1	M1578_0.90	0.00757979
50.2	M1578_0.90	0.010124
36.2.1	M1579_0.90	0.0183772
50.2	M1579_0.90	0.00953864
47.3	M1580_0.90	0.0100781
24	M1581_0.90	0.0252364
45.2	M1581_0.90	0.0338563
3.2	M1582_0.90	0.0178316
5.2.2	M1582_0.90	0.0189635
50.2	M1582_0.90	0.0404904
14.3	M1583_0.90	0.0366549
32.3	M1583_0.90	0.021159
38.1	M1583_0.90	0.0245844
14.3	M1584_0.90	0.0325434
3.2	M1584_0.90	0.0141215
31.1.1	M1584_0.90	0.0351387
32.3	M1584_0.90	0.00339475
49	M1584_0.90	0.0199086
52.1	M1584_0.90	0.024059
47.3	M1585_0.90	0.0100781
14.3	M1586_0.90	0.0369215
21.2.1	M1586_0.90	0.0195002
50.2	M1586_0.90	0.0369215
27.2	M1587_0.90	0.0280934
41.3.1	M1587_0.90	0.0405166
5.2.2	M1587_0.90	0.018291
50.2	M1587_0.90	0.0388193
14.3	M1588_0.90	0.0258227
22.2	M1588_0.90	0.0460096
3.2	M1588_0.90	0.0110455
50.2	M1588_0.90	0.0258227
22.1	M1723_0.90	0.0148046
28.3.2	M1723_0.90	0.0454389
31.1.1	M1723_0.90	0.0293753
42.1	M1723_0.90	4.81116e-05
45.1	M1723_0.90	0.0176205
20.1	M1728_0.90	0.00584723
22.1	M1728_0.90	0.0332562
28.2	M1728_0.90	0.0388377
30.1	M1728_0.90	0.00804283
53.1.2.2	M1728_0.90	0.0361377
15.2	M1730_0.90	0.0436774
21.1	M1730_0.90	0.0181455
46.1	M1730_0.90	0.0326683
1	M1769_0.90	0.0499036
3.2	M1769_0.90	0.0287988
34.2	M1769_0.90	0.0356443
7.2	M1769_0.90	0.0294712
22.3	M1802_0.90	0.0402031
36.1	M1802_0.90	0.035915
42.1	M1802_0.90	0.00481108
47.4	M1802_0.90	0.0235823
14.2	M1815_0.90	0.00419238
22.2	M1815_0.90	0.00182021
32.2	M1815_0.90	0.0135482
39.2.2	M1815_0.90	0.0324125
15.2	M1827_0.90	0.00615719
37	M1827_0.90	0.0465909
39.1.1.1	M1827_0.90	0.0191214
39.1.2	M1827_0.90	0.00284361
22.1	M1833_0.90	0.0276375
28.2	M1833_0.90	0.00829236
32.2	M1833_0.90	0.0137924
39.2.1	M1833_0.90	0.00486809
47.4	M1833_0.90	0.0222325
14.1.2	M1834_0.90	0.00956277
3.2	M1834_0.90	0.0339426
36.2.2	M1834_0.90	0.0339426
51.4.2	M1834_0.90	0.0207317
53.2	M1834_0.90	0.0154334
7.2	M1834_0.90	0.0340021
11.1	M1836_0.90	0.0324117
28.2	M1836_0.90	0.0311306
39.2.1	M1836_0.90	0.0204704
54.1.1	M1836_0.90	0.0171382
23.2	M1841_0.90	0.0180969
36.2.2	M1841_0.90	0.0136507
41.2	M1841_0.90	0.0398399
43.2	M1841_0.90	0.00178913
44	M1841_0.90	7.86017e-06
5.2.2	M1841_0.90	0.0468873
13.1.1	M1842_0.90	0.0321852
31.1.2	M1842_0.90	0.0306462
33	M1842_0.90	0.0269071
39.2.2	M1842_0.90	0.0347127
7.1	M1842_0.90	0.00115302
8	M1842_0.90	0.031987
13.1.1	M2252_0.90	0.00321821
20.3	M2252_0.90	0.0379353
21.1	M2252_0.90	0.0330411
29.1	M2252_0.90	0.00989056
19	M2264_0.90	0.0330415
42.2	M2264_0.90	0.0073586
12.2	M2265_0.90	0.0227334
13.2	M2265_0.90	0.0439426
3.3.2.1.1	M2265_0.90	0.0154363
31.1.2	M2265_0.90	0.0286574
39.1.1.1	M2265_0.90	0.0392235
22.2	M2275_0.90	0.000553652
31.1.1	M2275_0.90	0.0292561
34.1.2	M2275_0.90	0.0457021
39.2.2	M2275_0.90	0.0364128
43.2	M2275_0.90	0.0333997
44	M2275_0.90	0.00256782
53.1.2.1	M2275_0.90	0.0292561
55.1.1	M2275_0.90	0.0301572
7.1	M2275_0.90	0.00870438
14.1.1	M2276_0.90	0.0374581
2	M2276_0.90	0.0401378
22.2	M2276_0.90	0.0178798
22.3	M2284_0.90	0.0393006
41.3.1	M2284_0.90	0.0443587
45.3	M2284_0.90	0.0300944
54.2	M2284_0.90	0.0286845
13.1.2	M2359_0.90	0.00892995
15.1.2	M2359_0.90	0.00244026
2	M2359_0.90	0.0470763
28.1	M2359_0.90	0.0175331
31.1.2	M2359_0.90	0.0483569
36.2.2	M2359_0.90	0.013901
43.2	M2359_0.90	0.0129752
44	M2359_0.90	0.000133114
47.4	M2359_0.90	0.0314539
49	M2359_0.90	0.00567998
5.2.2	M2359_0.90	0.0252028
29.2	M2368_0.90	0.000202663
32.2	M2368_0.90	0.000431868
39.1.1.1	M2368_0.90	0.0248828
55.1.1	M2368_0.90	0.0061546
13.1.2	M2369_0.90	0.0290084
22.3	M2369_0.90	0.0230567
27.2	M2369_0.90	0.0230567
39.1.1.1	M2369_0.90	0.00476966
7.2	M2369_0.90	0.0230567
15.2	M2387_0.90	0.0265456
34.2	M2387_0.90	0.035056
32.1.1	M3298_0.90	0.0406855
40	M3298_0.90	0.0407634
16.1.2	M3299_0.90	0.0293288
18.1.1	M3299_0.90	0.00749199
3.1	M3299_0.90	0.0475921
21.1	M3302_0.90	0.0283496
33	M3302_0.90	0.0429968
48	M3302_0.90	0.02746
15.1.1	M4420_0.90	0.00769915
55.2	M4420_0.90	0.0431109

### Sheet: 49 Enriched motif consensus
Motif ID	Consensus (IUPAC)
M0011_0.90	cGCCGsCr
M0077_0.90	cGCCGsCr
M0080_0.90	gCcaCGtgGc
M0149_0.90	.cAcgtg
M0150_0.90	.CACGTGk
M0151_0.90	.acGTG.
M0156_0.90	..CACGTG..
M0159_0.90	GGCACGTGCC
M0162_0.90	.sCACGTg.
M0165_0.90	....cAcgtg
M0167_0.90	..caCGtg..
M0255_0.90	..acgTGk.
M0256_0.90	....mCACGTg..
M0257_0.90	..mcaCGTg..
M0258_0.90	.cCACGTgk.
M0261_0.90	.gmCACGTg.
M0263_0.90	....aCgy..
M0264_0.90	..mCAsgt..
M0266_0.90	...ssTGk.
M0268_0.90	.gmCAcgT..
M0271_0.90	g.TgACGt..
M0272_0.90	...tsACGTgg.
M0323_0.90	mCACGTGk
M0348_0.90	...sACGTGk..
M0586_0.90	...aamg.
M0602_0.90	tksSCGSsma
M0703_0.90	....at....
M0772_0.90	.mwTtAATg.
M1219_0.90	wAATATCT.
M1229_0.90	TAACsGtc
M1231_0.90	..GaATCT
M1236_0.90	...GaATct.
M1237_0.90	...g.ATc..
M1252_0.90	.ccTTATC..
M1267_0.90	aaATATCt
M1450_0.90	..gTACgg.
M1455_0.90	...gtac...
M1461_0.90	...gtac...
M1463_0.90	....gtACg.
M1533_0.90	..Gg.cCCAC
M1536_0.90	GGsCCCAC
M1538_0.90	GGsCCCAC
M1540_0.90	..GG.cCCAC
M1544_0.90	gGG.CCCAC.
M1545_0.90	.GG.CCCAC
M1723_0.90	CcawawaTrG
M1841_0.90	CCACGTst
M2275_0.90	GrTGACGTGGCC
M2359_0.90	..sk.CCACGTGGs...
